# Proximity labeling and orthogonal nanobody pulldown (ID-oPD) approaches to map the spinophilin interactome uncover a putative role for spinophilin in protein homeostasis

**DOI:** 10.1101/2025.01.23.634546

**Authors:** Emily T. Claeboe, Keyana L. Blake, Nikhil R. Shah, Cameron W. Morris, Basant Hens, Brady K. Atwood, Sabrina Absalon, Amber L. Mosley, Emma H. Doud, Anthony J. Baucum

## Abstract

Spinophilin is a dendritic spine enriched scaffolding and protein phosphatase 1 targeting protein. To detail spinophilin interacting proteins, we created an Ultra-ID and ALFA-tagged spinophilin encoding construct that permits proximity labeling and orthogonal nanobody pulldown (ID-oPD) of spinophilin-associated protein complexes in heterologous cells. We identified 614 specific, and 312 specific and selective, spinophilin interacting proteins in HEK293 cells and validated a subset of these using orthogonal approaches. Many of these proteins are involved in mRNA processing and translation. In the brain, we determined that spinophilin mRNA is highly neuropil localized and that spinophilin may normally function to limit its own expression but promote the expression of other PSD-associated proteins. Overall, our use of an ID-oPD approach uncovers a novel putative role for spinophilin in mRNA translation and synaptic protein expression specifically within dendritic spines.
