## Supplementary material for "Proximity labeling and orthogonal nanobody pulldown (ID-oPD) approaches to map the spinophilin interactome uncover a putative role for spinophilin in protein homeostasis": Table S3

### Sheet: TableS3A
#2024_09_247_eGFP, Samples Report created on 09/10/2024
						Total Spectrum Count	Total Spectrum Count
2024_09_247_eGFP						e3	e6
						e3	e6
#	Identified Proteins (362)	Accession Number	Alternate ID	Molecular Weight	Protein Grouping Ambiguity	2024_09_247_Baucum_QE_eGFP: 2024_09_247_Baucum_QE_well3e	2024_09_247_Baucum_QE_eGFP: 2024_09_247_Baucum_QE_well6e	Total PMs
1	Heat shock 70 kDa protein 1B OS=Homo sapiens OX=9606 GN=HSPA1B PE=1 SV=1	A0A0G2JIW1 (+1)	HSPA1B	70 kDa	TRUE	216	117	333
2	Heat shock cognate 71 kDa protein OS=Homo sapiens OX=9606 GN=HSPA8 PE=1 SV=1	P11142	HSPA8	71 kDa	TRUE	112	50	162
3	Fatty acid synthase OS=Homo sapiens OX=9606 GN=FASN PE=1 SV=3	P49327	FASN	273 kDa		130	22	152
4	Keratin, type II cytoskeletal 1 OS=Homo sapiens OX=9606 GN=KRT1 PE=1 SV=6	P04264	KRT1	66 kDa	TRUE	73	56	129
6	Keratin, type I cytoskeletal 9 OS=Homo sapiens OX=9606 GN=KRT9 PE=1 SV=3	P35527	KRT9	62 kDa	TRUE	52	40	92
7	Keratin, type I cytoskeletal 10 OS=Homo sapiens OX=9606 GN=KRT10 PE=1 SV=2	A0A1B0GVI3 (+1)	KRT10	63 kDa	TRUE	47	43	90
8	enhanced green fluorescent protein UltraID fusion OS=AA OX=207509 GN=GFPUID PE=1 SV=1	GFPUID	GFPUID	50 kDa		57	29	86
5	Heat shock protein HSP 90-beta OS=Homo sapiens OX=9606 GN=HSP90AB1 PE=1 SV=4	P08238	HSP90AB1	83 kDa	TRUE	59	24	83
10	Keratin, type II cytoskeletal 2 epidermal OS=Homo sapiens OX=9606 GN=KRT2 PE=1 SV=2	P35908	KRT2	65 kDa	TRUE	43	39	82
9	T-complex protein 1 subunit epsilon OS=Homo sapiens OX=9606 GN=CCT5 PE=1 SV=1	P48643	CCT5	60 kDa		59	16	75
11	Filamin-A OS=Homo sapiens OX=9606 GN=FLNA PE=1 SV=4	P21333 (+1)	FLNA	281 kDa		65	10	75
14	T-complex protein 1 subunit beta OS=Homo sapiens OX=9606 GN=CCT2 PE=1 SV=4	P78371	CCT2	57 kDa		53	11	64
13	Vimentin OS=Homo sapiens OX=9606 GN=VIM PE=1 SV=4	P08670	VIM	54 kDa	TRUE	34	28	62
12	Stress-induced-phosphoprotein 1 OS=Homo sapiens OX=9606 GN=STIP1 PE=1 SV=1	P31948	STIP1	63 kDa		54	5	59
17	T-complex protein 1 subunit alpha OS=Homo sapiens OX=9606 GN=TCP1 PE=1 SV=1	P17987	TCP1	60 kDa		46	13	59
19	Tubulin alpha-1B chain OS=Homo sapiens OX=9606 GN=TUBA1B PE=1 SV=1	P68363	TUBA1B	50 kDa	TRUE	43	15	58
16	Tubulin beta chain OS=Homo sapiens OX=9606 GN=TUBB PE=1 SV=2	P07437	TUBB	50 kDa	TRUE	42	15	57
15	Heat shock protein HSP 90-alpha OS=Homo sapiens OX=9606 GN=HSP90AA1 PE=1 SV=5	P07900	HSP90AA1	85 kDa	TRUE	44	11	55
18	Nucleophosmin OS=Homo sapiens OX=9606 GN=NPM1 PE=1 SV=1	A0A7I2V5S2 (+1)	NPM1	34 kDa		35	12	47
23	GTP-binding nuclear protein Ran OS=Homo sapiens OX=9606 GN=RAN PE=1 SV=1	B5MDF5 (+1)	RAN	26 kDa		32	15	47
24	Elongation factor 1-alpha 1 OS=Homo sapiens OX=9606 GN=EEF1A1 PE=1 SV=1	P68104 (+1)	EEF1A1	50 kDa		31	15	46
20	Tubulin alpha-1C chain OS=Homo sapiens OX=9606 GN=TUBA1C PE=1 SV=1	Q9BQE3	TUBA1C	50 kDa	TRUE	41	0	41
25	Heterogeneous nuclear ribonucleoprotein M OS=Homo sapiens OX=9606 GN=HNRNPM PE=1 SV=1	A0A087X0X3 (+1)	HNRNPM	78 kDa		36	5	41
26	T-complex protein 1 subunit theta OS=Homo sapiens OX=9606 GN=CCT8 PE=1 SV=4	P50990	CCT8	60 kDa		37	4	41
21	Tubulin beta-4B chain OS=Homo sapiens OX=9606 GN=TUBB4B PE=1 SV=1	P68371	TUBB4B	50 kDa	TRUE	36	0	36
22	Tubulin beta-2B chain OS=Homo sapiens OX=9606 GN=TUBB2B PE=1 SV=1	Q9BVA1	TUBB2B	50 kDa	TRUE	36	0	36
27	Trypsin CONTAMINANT OS=Sus scrofa PE=1 SV=1	P00761		24 kDa		15	21	36
28	Actin, cytoplasmic 2 OS=Homo sapiens OX=9606 GN=ACTG1 PE=1 SV=9	I3L4N8 (+1)	ACTG1	39 kDa	TRUE	27	7	34
29	RNA helicase OS=Homo sapiens OX=9606 GN=DDX3X PE=1 SV=1	A0A0D9SF53 (+6)	DDX3X	81 kDa	TRUE	28	5	33
30	Non-POU domain-containing octamer-binding protein OS=Homo sapiens OX=9606 GN=NONO PE=1 SV=1	A0A7I2V5Y7 (+1)	NONO	55 kDa	TRUE	28	3	31
31	Glyceraldehyde-3-phosphate dehydrogenase OS=Homo sapiens OX=9606 GN=GAPDH PE=1 SV=3	P04406	GAPDH	36 kDa		28	3	31
35	Heterogeneous nuclear ribonucleoprotein D-like OS=Homo sapiens OX=9606 GN=HNRNPDL PE=1 SV=1	A0A087WUK2 (+1)	HNRNPDL	40 kDa	TRUE	20	8	28
38	DEAD box protein 5 OS=Homo sapiens OX=9606 GN=DDX5 PE=1 SV=1	J3KTA4 (+1)	DDX5	69 kDa	TRUE	27	1	28
40	Poly(rC)-binding protein 1 OS=Homo sapiens OX=9606 GN=PCBP1 PE=1 SV=2	Q15365	PCBP1	37 kDa	TRUE	21	7	28
33	Heat shock protein 105 kDa OS=Homo sapiens OX=9606 GN=HSPH1 PE=1 SV=1	Q92598	HSPH1	97 kDa	TRUE	27	0	27
37	Peroxiredoxin-1 OS=Homo sapiens OX=9606 GN=PRDX1 PE=1 SV=1	Q06830	PRDX1	22 kDa	TRUE	21	6	27
34	Heterogeneous nuclear ribonucleoprotein D0 OS=Homo sapiens OX=9606 GN=HNRNPD PE=1 SV=1	Q14103	HNRNPD	38 kDa	TRUE	19	7	26
39	Histone H1.4 OS=Homo sapiens OX=9606 GN=H1-4 PE=1 SV=2	P10412	H1-4	22 kDa	TRUE	21	4	25
44	Histone H1.2 OS=Homo sapiens OX=9606 GN=H1-2 PE=1 SV=2	P16403	H1-2	21 kDa	TRUE	20	5	25
49	40S ribosomal protein S3 OS=Homo sapiens OX=9606 GN=RPS3 PE=1 SV=2	P23396	RPS3	27 kDa		21	4	25
36	60S ribosomal protein L4 OS=Homo sapiens OX=9606 GN=RPL4 PE=1 SV=5	P36578	RPL4	48 kDa		16	8	24
47	Keratin, type II cytoskeletal 5 OS=Homo sapiens OX=9606 GN=KRT5 PE=1 SV=3	P13647	KRT5	62 kDa	TRUE	15	9	24
56	Ubiquitin-associated protein 2-like OS=Homo sapiens OX=9606 GN=UBAP2L PE=1 SV=2	F8W726 (+1)	UBAP2L	114 kDa		23	1	24
32	Endoplasmic reticulum chaperone BiP OS=Homo sapiens OX=9606 GN=HSPA5 PE=1 SV=2	P11021	HSPA5	72 kDa	TRUE	23	0	23
41	Heterogeneous nuclear ribonucleoprotein H OS=Homo sapiens OX=9606 GN=HNRNPH1 PE=1 SV=1	G8JLB6 (+1)	HNRNPH1	51 kDa	TRUE	19	4	23
52	Heterogeneous nuclear ribonucleoprotein A/B OS=Homo sapiens OX=9606 GN=HNRNPAB PE=1 SV=1	D6R9P3 (+2)	HNRNPAB	30 kDa	TRUE	16	7	23
53	Keratin, type I cytoskeletal 14 OS=Homo sapiens OX=9606 GN=KRT14 PE=1 SV=4	P02533	KRT14	52 kDa	TRUE	13	10	23
42	Transcription intermediary factor 1-beta OS=Homo sapiens OX=9606 GN=TRIM28 PE=1 SV=5	Q13263	TRIM28	89 kDa		21	1	22
43	Splicing factor U2AF 65 kDa subunit OS=Homo sapiens OX=9606 GN=U2AF2 PE=1 SV=4	P26368	U2AF2	54 kDa		19	3	22
48	T-complex protein 1 subunit zeta OS=Homo sapiens OX=9606 GN=CCT6A PE=1 SV=3	P40227	CCT6A	58 kDa		22	0	22
54	Poly(rC)-binding protein 2 OS=Homo sapiens OX=9606 GN=PCBP2 PE=1 SV=1	Q15366	PCBP2	39 kDa	TRUE	15	7	22
55	Multifunctional protein ADE2 OS=Homo sapiens OX=9606 GN=PAICS PE=1 SV=3	P22234	PAICS	47 kDa		20	2	22
61	Pre-mRNA-processing factor 19 OS=Homo sapiens OX=9606 GN=PRPF19 PE=1 SV=1	Q9UMS4	PRPF19	55 kDa		19	3	22
45	ADP/ATP translocase 2 OS=Homo sapiens OX=9606 GN=SLC25A5 PE=1 SV=7	P05141	SLC25A5	33 kDa	TRUE	14	7	21
46	Transaldolase OS=Homo sapiens OX=9606 GN=TALDO1 PE=1 SV=2	P37837	TALDO1	38 kDa		18	3	21
50	Hsc70-interacting protein OS=Homo sapiens OX=9606 GN=ST13 PE=1 SV=2	P50502	ST13	41 kDa		17	4	21
57	Annexin A5 OS=Homo sapiens OX=9606 GN=ANXA5 PE=1 SV=2	P08758	ANXA5	36 kDa		20	1	21
59	Heterogeneous nuclear ribonucleoprotein K OS=Homo sapiens OX=9606 GN=HNRNPK PE=1 SV=1	P61978	HNRNPK	51 kDa		20	1	21
62	Heterogeneous nuclear ribonucleoproteins A2/B1 OS=Homo sapiens OX=9606 GN=HNRNPA2B1 PE=1 SV=1	A0A7I2V4I6 (+1)	HNRNPA2B1	34 kDa		19	2	21
67	X-ray repair cross-complementing protein 6 OS=Homo sapiens OX=9606 GN=XRCC6 PE=1 SV=2	P12956	XRCC6	70 kDa		21	0	21
60	Pyruvate kinase PKM OS=Homo sapiens OX=9606 GN=PKM PE=1 SV=4	P14618	PKM	58 kDa		20	0	20
58	ADP/ATP translocase 3 OS=Homo sapiens OX=9606 GN=SLC25A6 PE=1 SV=4	P12236	SLC25A6	33 kDa	TRUE	13	6	19
63	Eukaryotic translation initiation factor 4 gamma 1 OS=Homo sapiens OX=9606 GN=EIF4G1 PE=1 SV=1	A0A7I2Y1C3 (+4)	EIF4G1	173 kDa		18	1	19
64	HCG2044799 OS=Homo sapiens OX=9606 GN=HNRNPUL2-BSCL2 PE=4 SV=1	H3BQZ7 (+1)	HNRNPUL2-BSCL2	85 kDa		17	2	19
65	High density lipoprotein binding protein (Vigilin), isoform CRA_a OS=Homo sapiens OX=9606 GN=HDLBP PE=1 SV=1	A0A024R4E5 (+1)	HDLBP	141 kDa		18	0	18
69	Heterogeneous nuclear ribonucleoprotein A3 OS=Homo sapiens OX=9606 GN=HNRNPA3 PE=1 SV=1	A0A7I2V2R3 (+2)	HNRNPA3	35 kDa		16	2	18
51	Actin, alpha cardiac muscle 1 OS=Homo sapiens OX=9606 GN=ACTC1 PE=1 SV=1	P68032 (+1)	ACTC1	42 kDa	TRUE	17	0	17
66	Ran GTPase-activating protein 1 OS=Homo sapiens OX=9606 GN=RANGAP1 PE=1 SV=1	P46060	RANGAP1	64 kDa		16	1	17
77	Histone-binding protein RBBP7 OS=Homo sapiens OX=9606 GN=RBBP7 PE=1 SV=1	Q16576	RBBP7	48 kDa	TRUE	17	0	17
75	40S ribosomal protein S8 OS=Homo sapiens OX=9606 GN=RPS8 PE=1 SV=2	P62241	RPS8	24 kDa		10	6	16
76	Elongation factor 1-gamma OS=Homo sapiens OX=9606 GN=EEF1G PE=1 SV=3	P26641	EEF1G	50 kDa		16	0	16
80	KIF-binding protein OS=Homo sapiens OX=9606 GN=KIFBP PE=1 SV=1	A0A1B0GUA3 (+1)	KIFBP	75 kDa		15	1	16
68	60S ribosomal protein L7 OS=Homo sapiens OX=9606 GN=RPL7 PE=1 SV=1	P18124	RPL7	29 kDa		11	4	15
82	Poly [ADP-ribose] polymerase 1 OS=Homo sapiens OX=9606 GN=PARP1 PE=1 SV=4	P09874	PARP1	113 kDa		15	0	15
99	Receptor of activated protein C kinase 1 OS=Homo sapiens OX=9606 GN=RACK1 PE=1 SV=3	P63244	RACK1	35 kDa		15	0	15
71	Nuclear migration protein nudC OS=Homo sapiens OX=9606 GN=NUDC PE=1 SV=1	Q9Y266	NUDC	38 kDa		14	0	14
74	40S ribosomal protein S2 OS=Homo sapiens OX=9606 GN=RPS2 PE=1 SV=2	P15880	RPS2	31 kDa		11	3	14
85	Coronin-1C OS=Homo sapiens OX=9606 GN=CORO1C PE=1 SV=1	Q9ULV4	CORO1C	53 kDa		14	0	14
87	Proteasome activator complex subunit 3 OS=Homo sapiens OX=9606 GN=PSME3 PE=1 SV=1	P61289	PSME3	30 kDa		11	3	14
90	Ran-specific GTPase-activating protein OS=Homo sapiens OX=9606 GN=RANBP1 PE=1 SV=1	P43487	RANBP1	23 kDa		12	2	14
93	Far upstream element-binding protein 2 OS=Homo sapiens OX=9606 GN=KHSRP PE=1 SV=2	M0R0C6 (+1)	KHSRP	77 kDa	TRUE	14	0	14
94	Splicing factor 3B subunit 1 OS=Homo sapiens OX=9606 GN=SF3B1 PE=1 SV=3	O75533	SF3B1	146 kDa		14	0	14
95	Alpha-enolase OS=Homo sapiens OX=9606 GN=ENO1 PE=1 SV=2	P06733	ENO1	47 kDa		14	0	14
101	Histone H4 OS=Homo sapiens OX=9606 GN=H4C1 PE=1 SV=2	P62805	H4C1	11 kDa		6	8	14
107	Histone-binding protein RBBP4 OS=Homo sapiens OX=9606 GN=RBBP4 PE=1 SV=3	Q09028	RBBP4	48 kDa	TRUE	14	0	14
78	60S ribosomal protein L7a OS=Homo sapiens OX=9606 GN=RPL7A PE=1 SV=2	P62424	RPL7A	30 kDa		12	1	13
81	RNA helicase OS=Homo sapiens OX=9606 GN=DDX46 PE=1 SV=1	A0A0C4DG89 (+1)	DDX46	117 kDa		13	0	13
83	Elongation factor 2 OS=Homo sapiens OX=9606 GN=EEF2 PE=1 SV=4	P13639	EEF2	95 kDa		13	0	13
97	T-complex protein 1 subunit delta OS=Homo sapiens OX=9606 GN=CCT4 PE=1 SV=4	P50991	CCT4	58 kDa		13	0	13
103	DNA replication licensing factor MCM4 OS=Homo sapiens OX=9606 GN=MCM4 PE=1 SV=1	A0A3B3IT92 (+1)	MCM4	101 kDa		13	0	13
105	ATP synthase subunit alpha, mitochondrial OS=Homo sapiens OX=9606 GN=ATP5F1A PE=1 SV=1	P25705	ATP5F1A	60 kDa		13	0	13
72	Histone H2B type 1-D OS=Homo sapiens OX=9606 GN=H2BC5 PE=1 SV=2	P58876	H2BC5	14 kDa	TRUE	7	5	12
73	Eukaryotic initiation factor 4A-I OS=Homo sapiens OX=9606 GN=EIF4A1 PE=1 SV=1	P60842	EIF4A1	46 kDa	TRUE	10	2	12
79	14-3-3 protein epsilon OS=Homo sapiens OX=9606 GN=YWHAE PE=1 SV=1	P62258	YWHAE	29 kDa	TRUE	10	2	12
91	60S ribosomal protein L15 OS=Homo sapiens OX=9606 GN=RPL15 PE=1 SV=2	P61313	RPL15	24 kDa		10	2	12
92	14-3-3 protein zeta/delta OS=Homo sapiens OX=9606 GN=YWHAZ PE=1 SV=1	P63104	YWHAZ	28 kDa	TRUE	11	1	12
96	Cofilin-1 OS=Homo sapiens OX=9606 GN=CFL1 PE=1 SV=3	P23528	CFL1	19 kDa		12	0	12
98	Signal recognition particle 54 kDa protein OS=Homo sapiens OX=9606 GN=SRP54 PE=1 SV=1	P61011	SRP54	56 kDa		12	0	12
106	ATP-binding cassette sub-family E member 1 OS=Homo sapiens OX=9606 GN=ABCE1 PE=1 SV=1	P61221	ABCE1	67 kDa		12	0	12
110	Cold shock domain-containing protein E1 OS=Homo sapiens OX=9606 GN=CSDE1 PE=1 SV=2	O75534	CSDE1	89 kDa		12	0	12
112	T-complex protein 1 subunit eta OS=Homo sapiens OX=9606 GN=CCT7 PE=1 SV=2	Q99832	CCT7	59 kDa		12	0	12
113	Insulin-like growth factor 2 mRNA-binding protein 1 OS=Homo sapiens OX=9606 GN=IGF2BP1 PE=1 SV=2	Q9NZI8	IGF2BP1	63 kDa		12	0	12
70	60S ribosomal protein L3 OS=Homo sapiens OX=9606 GN=RPL3 PE=1 SV=2	P39023	RPL3	46 kDa		10	1	11
86	Heterogeneous nuclear ribonucleoproteins C1/C2 OS=Homo sapiens OX=9606 GN=HNRNPC PE=1 SV=1	B2R5W2 (+3)	HNRNPC	32 kDa		8	3	11
100	Histone H2A type 1 OS=Homo sapiens OX=9606 GN=H2AC11 PE=1 SV=2	P0C0S8 (+5)	H2AC11	14 kDa		6	5	11
102	40S ribosomal protein S11 OS=Homo sapiens OX=9606 GN=RPS11 PE=1 SV=3	P62280	RPS11	18 kDa		9	2	11
108	Heterogeneous nuclear ribonucleoprotein U OS=Homo sapiens OX=9606 GN=HNRNPU PE=1 SV=1	A0A1W2PPS1 (+1)	HNRNPU	88 kDa		9	2	11
114	40S ribosomal protein S6 OS=Homo sapiens OX=9606 GN=RPS6 PE=1 SV=1	P62753	RPS6	29 kDa		8	3	11
115	40S ribosomal protein S23 OS=Homo sapiens OX=9606 GN=RPS23 PE=1 SV=3	P62266	RPS23	16 kDa		10	1	11
116	60 kDa poly(U)-binding-splicing factor (Fragment) OS=Homo sapiens OX=9606 GN=PUF60 PE=1 SV=1	A0A0J9YVP6 (+4)	PUF60	57 kDa		11	0	11
120	NEDD8-conjugating enzyme Ubc12 OS=Homo sapiens OX=9606 GN=UBE2M PE=1 SV=1	P61081	UBE2M	21 kDa		11	0	11
121	ADP-ribosylation factor 1 OS=Homo sapiens OX=9606 GN=ARF1 PE=1 SV=2	P84077	ARF1	21 kDa	TRUE	11	0	11
126	Eukaryotic translation initiation factor 4 gamma 2 (Fragment) OS=Homo sapiens OX=9606 GN=EIF4G2 PE=1 SV=1	D3DQV9 (+2)	EIF4G2	102 kDa		11	0	11
128	Septin-2 OS=Homo sapiens OX=9606 GN=SEPTIN2 PE=1 SV=1	Q15019	SEPTIN2	41 kDa		11	0	11
104	DnaJ homolog subfamily C member 7 OS=Homo sapiens OX=9606 GN=DNAJC7 PE=1 SV=1	A0A6I8PU73 (+1)	DNAJC7	57 kDa		10	0	10
111	Eukaryotic translation initiation factor 5B OS=Homo sapiens OX=9606 GN=EIF5B PE=1 SV=1	A0A087WUT6 (+1)	EIF5B	139 kDa		10	0	10
118	Heterogeneous nuclear ribonucleoprotein H3 OS=Homo sapiens OX=9606 GN=HNRNPH3 PE=1 SV=2	P31942	HNRNPH3	37 kDa		10	0	10
122	Src substrate cortactin OS=Homo sapiens OX=9606 GN=CTTN PE=1 SV=2	Q14247	CTTN	62 kDa		10	0	10
124	60S ribosomal protein L13 OS=Homo sapiens OX=9606 GN=RPL13 PE=1 SV=4	P26373	RPL13	24 kDa		9	1	10
129	ATP-binding cassette sub-family F member 1 OS=Homo sapiens OX=9606 GN=ABCF1 PE=1 SV=10	Q5STZ8 (+1)	ABCF1	96 kDa		10	0	10
139	Replication protein A 70 kDa DNA-binding subunit OS=Homo sapiens OX=9606 GN=RPA1 PE=1 SV=2	P27694	RPA1	68 kDa		10	0	10
144	Ataxin-2-like protein OS=Homo sapiens OX=9606 GN=ATXN2L PE=1 SV=2	Q8WWM7	ATXN2L	113 kDa		10	0	10
88	60S ribosomal protein L13a OS=Homo sapiens OX=9606 GN=RPL13A PE=1 SV=2	P40429	RPL13A	24 kDa		7	2	9
89	Histone H3.2 OS=Homo sapiens OX=9606 GN=H3C15 PE=1 SV=3	Q71DI3	H3C15	15 kDa		7	2	9
117	14-3-3 protein theta OS=Homo sapiens OX=9606 GN=YWHAQ PE=1 SV=1	P27348	YWHAQ	28 kDa	TRUE	9	0	9
119	Heterogeneous nuclear ribonucleoprotein F OS=Homo sapiens OX=9606 GN=HNRNPF PE=1 SV=3	P52597	HNRNPF	46 kDa	TRUE	9	0	9
125	60S ribosomal protein L28 OS=Homo sapiens OX=9606 GN=RPL28 PE=1 SV=3	P46779	RPL28	16 kDa		9	0	9
131	Nuclear pore complex protein Nup50 OS=Homo sapiens OX=9606 GN=NUP50 PE=1 SV=2	Q9UKX7	NUP50	50 kDa		9	0	9
132	RNA helicase OS=Homo sapiens OX=9606 GN=DDX17 PE=1 SV=1	A0A1X7SBZ2 (+2)	DDX17	80 kDa	TRUE	9	0	9
134	60S ribosomal protein L6 OS=Homo sapiens OX=9606 GN=RPL6 PE=1 SV=3	Q02878	RPL6	33 kDa		8	1	9
136	Far upstream element-binding protein 1 OS=Homo sapiens OX=9606 GN=FUBP1 PE=1 SV=1	E9PEB5 (+1)	FUBP1	69 kDa	TRUE	9	0	9
137	X-ray repair cross-complementing protein 5 OS=Homo sapiens OX=9606 GN=XRCC5 PE=1 SV=3	P13010	XRCC5	83 kDa		9	0	9
140	T-complex protein 1 subunit gamma OS=Homo sapiens OX=9606 GN=CCT3 PE=1 SV=4	P49368	CCT3	61 kDa		9	0	9
141	Fragile X mental retardation syndrome-related protein 2 OS=Homo sapiens OX=9606 GN=FXR2 PE=1 SV=2	P51116	FXR2	74 kDa	TRUE	9	0	9
145	Regulator of nonsense transcripts 1 OS=Homo sapiens OX=9606 GN=UPF1 PE=1 SV=2	Q92900	UPF1	124 kDa		9	0	9
149	Alanine--tRNA ligase OS=Homo sapiens OX=9606 GN=AARS1 PE=1 SV=1	A0A6Q8PF33 (+5)	AARS1	106 kDa		9	0	9
150	Nucleolin OS=Homo sapiens OX=9606 GN=NCL PE=1 SV=1	A0A7I2V3F3 (+5)	NCL	75 kDa		9	0	9
151	Microtubule-associated protein OS=Homo sapiens OX=9606 GN=MAP4 PE=1 SV=1	A0A804HKE7 (+1)	MAP4	245 kDa		9	0	9
152	Splicing factor 3B subunit 2 OS=Homo sapiens OX=9606 GN=SF3B2 PE=1 SV=1	E9PPJ0 (+1)	SF3B2	98 kDa		9	0	9
157	Trifunctional purine biosynthetic protein adenosine-3 OS=Homo sapiens OX=9606 GN=GART PE=1 SV=1	P22102	GART	108 kDa		9	0	9
158	60S ribosomal protein L10 OS=Homo sapiens OX=9606 GN=RPL10 PE=1 SV=5	P27635 (+1)	RPL10	25 kDa		9	0	9
160	Ras GTPase-activating protein-binding protein 1 OS=Homo sapiens OX=9606 GN=G3BP1 PE=1 SV=1	Q13283	G3BP1	52 kDa	TRUE	9	0	9
84	60S ribosomal protein L5 OS=Homo sapiens OX=9606 GN=RPL5 PE=1 SV=3	P46777	RPL5	34 kDa		8	0	8
109	40S ribosomal protein S9 OS=Homo sapiens OX=9606 GN=RPS9 PE=1 SV=3	P46781	RPS9	23 kDa		7	1	8
123	60S ribosomal protein L23 OS=Homo sapiens OX=9606 GN=RPL23 PE=1 SV=1	P62829	RPL23	15 kDa		6	2	8
127	Fragile X mental retardation syndrome-related protein 1 OS=Homo sapiens OX=9606 GN=FXR1 PE=1 SV=3	P51114	FXR1	70 kDa	TRUE	8	0	8
130	Calcyclin-binding protein OS=Homo sapiens OX=9606 GN=CACYBP PE=1 SV=2	Q9HB71	CACYBP	26 kDa		8	0	8
138	Splicing factor, proline- and glutamine-rich OS=Homo sapiens OX=9606 GN=SFPQ PE=1 SV=2	P23246	SFPQ	76 kDa	TRUE	8	0	8
142	40S ribosomal protein S16 OS=Homo sapiens OX=9606 GN=RPS16 PE=1 SV=2	P62249	RPS16	16 kDa		8	0	8
146	60S ribosomal protein L18 (Fragment) OS=Homo sapiens OX=9606 GN=RPL18 PE=1 SV=1	F8VUA6 (+3)	RPL18	15 kDa		5	3	8
153	KOW domain-containing protein OS=Homo sapiens OX=9606 PE=3 SV=1	J3QQQ9 (+4)		13 kDa		8	0	8
154	PDZ and LIM domain protein 1 OS=Homo sapiens OX=9606 GN=PDLIM1 PE=1 SV=4	O00151	PDLIM1	36 kDa		8	0	8
156	Plastin-3 OS=Homo sapiens OX=9606 GN=PLS3 PE=1 SV=4	P13797	PLS3	71 kDa		8	0	8
159	Splicing factor U2AF 35 kDa subunit OS=Homo sapiens OX=9606 GN=U2AF1 PE=1 SV=3	Q01081	U2AF1	28 kDa		8	0	8
161	ADP-ribosylation factor 5 OS=Homo sapiens OX=9606 GN=ARF5 PE=1 SV=2	P84085	ARF5	21 kDa	TRUE	8	0	8
166	40S ribosomal protein S3a OS=Homo sapiens OX=9606 GN=RPS3A PE=1 SV=1	D6RAT0 (+1)	RPS3A	26 kDa		8	0	8
169	Nuclear pore complex protein Nup153 OS=Homo sapiens OX=9606 GN=NUP153 PE=1 SV=2	P49790	NUP153	154 kDa		8	0	8
170	Host cell factor 1 OS=Homo sapiens OX=9606 GN=HCFC1 PE=1 SV=2	P51610	HCFC1	209 kDa		8	0	8
173	ELAV-like protein 1 OS=Homo sapiens OX=9606 GN=ELAVL1 PE=1 SV=2	Q15717	ELAVL1	36 kDa		8	0	8
135	Bcl-2-associated transcription factor 1 OS=Homo sapiens OX=9606 GN=BCLAF1 PE=1 SV=1	A0A1W2PQ43 (+5)	BCLAF1	81 kDa	TRUE	7	0	7
148	60S ribosomal protein L9 OS=Homo sapiens OX=9606 GN=RPL9 PE=1 SV=1	P32969	RPL9	22 kDa		6	1	7
163	60S ribosomal protein L11 OS=Homo sapiens OX=9606 GN=RPL11 PE=1 SV=2	P62913	RPL11	20 kDa		6	1	7
165	Helix-destabilizing protein OS=Homo sapiens OX=9606 GN=HNRNPA1 PE=1 SV=1	A0A7I2V3R8 (+2)	HNRNPA1	34 kDa		7	0	7
167	Septin OS=Homo sapiens OX=9606 GN=SEPTIN7 PE=1 SV=2	E7EPK1 (+3)	SEPTIN7	51 kDa		7	0	7
171	Coatomer subunit beta OS=Homo sapiens OX=9606 GN=COPB1 PE=1 SV=3	P53618	COPB1	107 kDa		7	0	7
172	Eukaryotic translation initiation factor 3 subunit A OS=Homo sapiens OX=9606 GN=EIF3A PE=1 SV=1	Q14152	EIF3A	167 kDa		7	0	7
178	F-actin-capping protein subunit beta OS=Homo sapiens OX=9606 GN=CAPZB PE=1 SV=2	B1AK87 (+1)	CAPZB	27 kDa	TRUE	6	1	7
181	Polypyrimidine tract-binding protein 1 OS=Homo sapiens OX=9606 GN=PTBP1 PE=1 SV=1	A0A0U1RRM4 (+3)	PTBP1	62 kDa		7	0	7
183	Elongation factor 1-delta (Fragment) OS=Homo sapiens OX=9606 GN=EEF1D PE=1 SV=1	E9PK01 (+1)	EEF1D	29 kDa	TRUE	7	0	7
187	Protein PRRC2A OS=Homo sapiens OX=9606 GN=PRRC2A PE=1 SV=3	P48634	PRRC2A	229 kDa	TRUE	7	0	7
188	40S ribosomal protein S15a OS=Homo sapiens OX=9606 GN=RPS15A PE=1 SV=2	P62244	RPS15A	15 kDa		7	0	7
189	40S ribosomal protein S4, X isoform OS=Homo sapiens OX=9606 GN=RPS4X PE=1 SV=2	P62701	RPS4X	30 kDa		7	0	7
193	SNW domain-containing protein 1 OS=Homo sapiens OX=9606 GN=SNW1 PE=1 SV=1	Q13573	SNW1	61 kDa		7	0	7
194	Cytoskeleton-associated protein 5 OS=Homo sapiens OX=9606 GN=CKAP5 PE=1 SV=3	Q14008	CKAP5	226 kDa		7	0	7
133	60S ribosomal protein L8 OS=Homo sapiens OX=9606 GN=RPL8 PE=1 SV=2	P62917	RPL8	28 kDa		5	1	6
143	Peptidyl-prolyl cis-trans isomerase A OS=Homo sapiens OX=9606 GN=PPIA PE=1 SV=2	P62937	PPIA	18 kDa	TRUE	6	0	6
155	U2 snRNP-associated SURP motif-containing protein OS=Homo sapiens OX=9606 GN=U2SURP PE=1 SV=2	O15042	U2SURP	118 kDa	TRUE	6	0	6
162	60S ribosomal protein L14 OS=Homo sapiens OX=9606 GN=RPL14 PE=1 SV=1	E7EPB3 (+1)	RPL14	15 kDa		4	2	6
174	Cell division cycle 5-like protein OS=Homo sapiens OX=9606 GN=CDC5L PE=1 SV=2	Q99459	CDC5L	92 kDa		6	0	6
182	Heterogeneous nuclear ribonucleoprotein Q OS=Homo sapiens OX=9606 GN=SYNCRIP PE=1 SV=1	A0A7I2V2F2 (+5)	SYNCRIP	55 kDa	TRUE	6	0	6
185	Annexin A1 OS=Homo sapiens OX=9606 GN=ANXA1 PE=1 SV=2	P04083	ANXA1	39 kDa		6	0	6
186	DnaJ homolog subfamily A member 1 OS=Homo sapiens OX=9606 GN=DNAJA1 PE=1 SV=2	P31689	DNAJA1	45 kDa		6	0	6
195	Eukaryotic translation initiation factor 3 subunit F OS=Homo sapiens OX=9606 GN=EIF3F PE=1 SV=2	H0YDT6 (+1)	EIF3F	38 kDa		5	1	6
199	Ribonucleoprotein PTB-binding 1 OS=Homo sapiens OX=9606 GN=RAVER1 PE=1 SV=1	A0A087WZ13 (+1)	RAVER1	78 kDa		6	0	6
200	40S ribosomal protein S14 (Fragment) OS=Homo sapiens OX=9606 GN=RPS14 PE=1 SV=1	A0A2R8Y811 (+1)	RPS14	16 kDa		6	0	6
204	Calcium homeostasis endoplasmic reticulum protein OS=Homo sapiens OX=9606 GN=CHERP PE=1 SV=1	J3QK89 (+1)	CHERP	105 kDa		6	0	6
206	Protein phosphatase 1G OS=Homo sapiens OX=9606 GN=PPM1G PE=1 SV=1	O15355	PPM1G	59 kDa		6	0	6
207	Phosphoglycerate mutase 1 OS=Homo sapiens OX=9606 GN=PGAM1 PE=1 SV=2	P18669	PGAM1	29 kDa		6	0	6
208	Transgelin-2 OS=Homo sapiens OX=9606 GN=TAGLN2 PE=1 SV=3	P37802 (+1)	TAGLN2	22 kDa		6	0	6
212	RNA cytosine C(5)-methyltransferase NSUN2 OS=Homo sapiens OX=9606 GN=NSUN2 PE=1 SV=2	Q08J23	NSUN2	86 kDa		6	0	6
215	Heat shock 70 kDa protein 4L OS=Homo sapiens OX=9606 GN=HSPA4L PE=1 SV=3	O95757	HSPA4L	95 kDa	TRUE	6	0	6
147	Dermcidin OS=Homo sapiens OX=9606 GN=DCD PE=1 SV=2	P81605	DCD	11 kDa		3	2	5
164	TATA-binding protein-associated factor 2N OS=Homo sapiens OX=9606 GN=TAF15 PE=1 SV=1	A0A075B7D9 (+1)	TAF15	49 kDa	TRUE	5	0	5
168	Eukaryotic translation initiation factor 4B OS=Homo sapiens OX=9606 GN=EIF4B PE=1 SV=1	E7EX17 (+1)	EIF4B	70 kDa		5	0	5
175	60S ribosomal protein L18a OS=Homo sapiens OX=9606 GN=RPL18A PE=1 SV=1	M0R117 (+1)	RPL18A	18 kDa		3	2	5
176	60S ribosomal protein L21 OS=Homo sapiens OX=9606 GN=RPL21 PE=1 SV=2	P46778	RPL21	19 kDa		3	2	5
177	Polyubiquitin-B OS=Homo sapiens OX=9606 GN=UBB PE=1 SV=1	B4DV12 (+16)	UBB	17 kDa		3	2	5
179	Ribosomal protein L19 OS=Homo sapiens OX=9606 GN=RPL19 PE=1 SV=1	A0A7I2YQG2 (+3)	RPL19	26 kDa		4	1	5
180	RNA-binding protein FUS OS=Homo sapiens OX=9606 GN=FUS PE=1 SV=1	P35637	FUS	53 kDa	TRUE	5	0	5
184	Histone acetyltransferase type B catalytic subunit OS=Homo sapiens OX=9606 GN=HAT1 PE=1 SV=2	O14929	HAT1	50 kDa		5	0	5
190	60S ribosomal protein L24 OS=Homo sapiens OX=9606 GN=RPL24 PE=1 SV=1	P83731	RPL24	18 kDa		5	0	5
191	Peptidyl-prolyl cis-trans isomerase D OS=Homo sapiens OX=9606 GN=PPID PE=1 SV=3	Q08752	PPID	41 kDa	TRUE	5	0	5
192	TAR DNA-binding protein 43 OS=Homo sapiens OX=9606 GN=TARDBP PE=1 SV=1	Q13148	TARDBP	45 kDa	TRUE	5	0	5
196	E3 SUMO-protein ligase RanBP2 OS=Homo sapiens OX=9606 GN=RANBP2 PE=1 SV=2	P49792	RANBP2	358 kDa	TRUE	5	0	5
197	Neuroblast differentiation-associated protein AHNAK OS=Homo sapiens OX=9606 GN=AHNAK PE=1 SV=2	Q09666	AHNAK	629 kDa		5	0	5
198	60S ribosomal protein L17 (Fragment) OS=Homo sapiens OX=9606 GN=RPL17 PE=1 SV=1	A0A087WXM6 (+5)	RPL17	20 kDa		5	0	5
203	Alpha-1,4 glucan phosphorylase OS=Homo sapiens OX=9606 GN=PYGL PE=1 SV=1	E9PK47 (+1)	PYGL	94 kDa		5	0	5
210	Nuclear transport factor 2 OS=Homo sapiens OX=9606 GN=NUTF2 PE=1 SV=1	P61970	NUTF2	14 kDa		5	0	5
211	ATP-dependent RNA helicase A OS=Homo sapiens OX=9606 GN=DHX9 PE=1 SV=4	Q08211	DHX9	141 kDa		5	0	5
213	Heterogeneous nuclear ribonucleoprotein A0 OS=Homo sapiens OX=9606 GN=HNRNPA0 PE=1 SV=1	Q13151	HNRNPA0	31 kDa		5	0	5
214	Plasminogen activator inhibitor 1 RNA-binding protein OS=Homo sapiens OX=9606 GN=SERBP1 PE=1 SV=2	Q8NC51	SERBP1	45 kDa		5	0	5
220	Splicing factor 1 OS=Homo sapiens OX=9606 GN=SF1 PE=1 SV=1	A0A7P0T9U7 (+1)	SF1	80 kDa		5	0	5
221	Protein kinase N2, isoform CRA_b OS=Homo sapiens OX=9606 GN=PKN2 PE=1 SV=1	B1AL79 (+1)	PKN2	68 kDa		5	0	5
223	60S ribosomal protein L32 (Fragment) OS=Homo sapiens OX=9606 GN=RPL32 PE=1 SV=1	D3YTB1 (+2)	RPL32	16 kDa		5	0	5
224	Nucleosome assembly protein 1-like 1 OS=Homo sapiens OX=9606 GN=NAP1L1 PE=1 SV=1	F5H4R6 (+3)	NAP1L1	45 kDa	TRUE	5	0	5
225	Annexin (Fragment) OS=Homo sapiens OX=9606 GN=ANXA2 PE=1 SV=1	H0YKS4 (+6)	ANXA2	20 kDa		5	0	5
227	Cleavage and polyadenylation specificity factor subunit 5 OS=Homo sapiens OX=9606 GN=NUDT21 PE=1 SV=1	O43809	NUDT21	26 kDa		5	0	5
231	Elongation factor 1-beta OS=Homo sapiens OX=9606 GN=EEF1B2 PE=1 SV=3	P24534	EEF1B2	25 kDa	TRUE	5	0	5
232	60S ribosomal protein L12 OS=Homo sapiens OX=9606 GN=RPL12 PE=1 SV=1	P30050	RPL12	18 kDa		5	0	5
235	Hsp90 co-chaperone Cdc37 OS=Homo sapiens OX=9606 GN=CDC37 PE=1 SV=1	Q16543	CDC37	44 kDa		5	0	5
238	5'-3' exoribonuclease 2 OS=Homo sapiens OX=9606 GN=XRN2 PE=1 SV=1	Q9H0D6	XRN2	109 kDa		5	0	5
240	Protein SGT1 homolog OS=Homo sapiens OX=9606 GN=SUGT1 PE=1 SV=3	Q9Y2Z0	SUGT1	41 kDa		5	0	5
241	Serine-threonine kinase receptor-associated protein OS=Homo sapiens OX=9606 GN=STRAP PE=1 SV=1	Q9Y3F4	STRAP	38 kDa		5	0	5
201	Polyadenylate-binding protein OS=Homo sapiens OX=9606 GN=PABPC1 PE=1 SV=1	A0A7I2YQ88 (+3)	PABPC1	70 kDa	TRUE	4	0	4
202	Protein PRRC2C OS=Homo sapiens OX=9606 GN=PRRC2C PE=1 SV=1	E7EPN9 (+1)	PRRC2C	309 kDa	TRUE	4	0	4
205	Programmed cell death protein 5 OS=Homo sapiens OX=9606 GN=PDCD5 PE=1 SV=3	O14737	PDCD5	14 kDa		4	0	4
217	Outer mitochondrial membrane protein porin 2 (Fragment) OS=Homo sapiens OX=9606 GN=VDAC2 PE=1 SV=1	A0A0A0MR02 (+1)	VDAC2	30 kDa		4	0	4
218	Heterogeneous nuclear ribonucleoprotein L (Fragment) OS=Homo sapiens OX=9606 GN=HNRNPL PE=1 SV=1	A0A3B3ITJ4 (+2)	HNRNPL	59 kDa		4	0	4
219	Fatty acid CoA ligase Acsl3 OS=Homo sapiens OX=9606 GN=ACSL3 PE=1 SV=1	A0A7P0T8L6 (+3)	ACSL3	63 kDa		4	0	4
222	Interleukin enhancer-binding factor 2 OS=Homo sapiens OX=9606 GN=ILF2 PE=1 SV=1	B4DY09 (+1)	ILF2	39 kDa		4	0	4
226	PIH1 domain-containing protein 1 (Fragment) OS=Homo sapiens OX=9606 GN=PIH1D1 PE=1 SV=8	M0QYA2 (+1)	PIH1D1	31 kDa		4	0	4
228	Activator of 90 kDa heat shock protein ATPase homolog 1 OS=Homo sapiens OX=9606 GN=AHSA1 PE=1 SV=1	O95433	AHSA1	38 kDa		4	0	4
229	Replication protein A 32 kDa subunit OS=Homo sapiens OX=9606 GN=RPA2 PE=1 SV=1	P15927	RPA2	29 kDa		4	0	4
230	Transcription factor BTF3 OS=Homo sapiens OX=9606 GN=BTF3 PE=1 SV=1	P20290	BTF3	22 kDa		4	0	4
234	Eukaryotic translation initiation factor 5A-1 OS=Homo sapiens OX=9606 GN=EIF5A PE=1 SV=2	P63241 (+1)	EIF5A	17 kDa		4	0	4
236	Four and a half LIM domains protein 1 OS=Homo sapiens OX=9606 GN=FHL1 PE=1 SV=1	Q5JXI2	FHL1	24 kDa		4	0	4
239	STE20-like serine/threonine-protein kinase OS=Homo sapiens OX=9606 GN=SLK PE=1 SV=1	Q9H2G2	SLK	143 kDa		4	0	4
242	RNA-splicing ligase RtcB homolog OS=Homo sapiens OX=9606 GN=RTCB PE=1 SV=1	Q9Y3I0	RTCB	55 kDa		4	0	4
245	DNA-dependent protein kinase catalytic subunit OS=Homo sapiens OX=9606 GN=PRKDC PE=1 SV=3	P78527	PRKDC	469 kDa		3	1	4
246	60S ribosomal protein L34 OS=Homo sapiens OX=9606 GN=RPL34 PE=1 SV=3	P49207	RPL34	13 kDa		3	1	4
247	Ras GTPase-activating protein-binding protein 2 OS=Homo sapiens OX=9606 GN=G3BP2 PE=1 SV=2	Q9UN86	G3BP2	54 kDa	TRUE	4	0	4
249	ATP-dependent RNA helicase DDX1 OS=Homo sapiens OX=9606 GN=DDX1 PE=1 SV=1	A0A087WZ71 (+6)	DDX1	73 kDa		4	0	4
250	Protein-L-isoaspartate O-methyltransferase OS=Homo sapiens OX=9606 GN=PCMT1 PE=1 SV=1	A0A0A0MRJ6 (+2)	PCMT1	30 kDa		4	0	4
251	Matrin-3 OS=Homo sapiens OX=9606 GN=MATR3 PE=1 SV=1	A0A0R4J2E8 (+2)	MATR3	95 kDa		4	0	4
252	Eukaryotic translation initiation factor 3 subunit I OS=Homo sapiens OX=9606 GN=EIF3I PE=1 SV=1	A0A7I2V2M3 (+13)	EIF3I	38 kDa		4	0	4
253	Importin subunit alpha OS=Homo sapiens OX=9606 GN=KPNA2 PE=1 SV=1	A0A7I2V351 (+4)	KPNA2	55 kDa		4	0	4
255	Annexin OS=Homo sapiens OX=9606 GN=ANXA6 PE=1 SV=1	E5RK69 (+1)	ANXA6	52 kDa		4	0	4
256	Nascent polypeptide-associated complex subunit alpha, muscle-specific form OS=Homo sapiens OX=9606 GN=NACA PE=1 SV=1	E9PAV3	NACA	205 kDa		4	0	4
257	Lamina-associated polypeptide 2, isoforms beta/gamma OS=Homo sapiens OX=9606 GN=TMPO PE=1 SV=1	G5E972 (+2)	TMPO	46 kDa		4	0	4
258	Anamorsin OS=Homo sapiens OX=9606 GN=CIAPIN1 PE=1 SV=1	H3BT65 (+3)	CIAPIN1	29 kDa		4	0	4
259	DNA fragmentation factor subunit alpha OS=Homo sapiens OX=9606 GN=DFFA PE=1 SV=1	O00273	DFFA	37 kDa		4	0	4
261	60S acidic ribosomal protein P2 OS=Homo sapiens OX=9606 GN=RPLP2 PE=1 SV=1	P05387	RPLP2	12 kDa		4	0	4
262	Pyruvate carboxylase, mitochondrial OS=Homo sapiens OX=9606 GN=PC PE=1 SV=2	P11498	PC	130 kDa		4	0	4
263	Eukaryotic translation initiation factor 2 subunit 3 OS=Homo sapiens OX=9606 GN=EIF2S3 PE=1 SV=3	P41091	EIF2S3	51 kDa		4	0	4
264	Transcriptional coactivator YAP1 OS=Homo sapiens OX=9606 GN=YAP1 PE=1 SV=2	P46937	YAP1	54 kDa		4	0	4
265	RNA-binding protein 25 OS=Homo sapiens OX=9606 GN=RBM25 PE=1 SV=3	P49756	RBM25	100 kDa		4	0	4
267	Enhancer of mRNA-decapping protein 4 OS=Homo sapiens OX=9606 GN=EDC4 PE=1 SV=1	Q6P2E9	EDC4	152 kDa		4	0	4
268	Prohibitin-2 OS=Homo sapiens OX=9606 GN=PHB2 PE=1 SV=2	Q99623	PHB2	33 kDa		4	0	4
269	COP9 signalosome complex subunit 8 OS=Homo sapiens OX=9606 GN=COPS8 PE=1 SV=1	Q99627	COPS8	23 kDa		4	0	4
270	Charged multivesicular body protein 4b OS=Homo sapiens OX=9606 GN=CHMP4B PE=1 SV=1	Q9H444	CHMP4B	25 kDa		4	0	4
271	RNA polymerase II-associated protein 3 OS=Homo sapiens OX=9606 GN=RPAP3 PE=1 SV=2	Q9H6T3	RPAP3	76 kDa		4	0	4
272	CD2-associated protein OS=Homo sapiens OX=9606 GN=CD2AP PE=1 SV=1	Q9Y5K6	CD2AP	71 kDa		4	0	4
273	40S ribosomal protein S27 OS=Homo sapiens OX=9606 GN=RPS27 PE=1 SV=3	P42677	RPS27	9 kDa		4	0	4
276	Septin OS=Homo sapiens OX=9606 GN=SEPTIN11 PE=1 SV=1	D6RER5 (+2)	SEPTIN11	50 kDa		4	0	4
209	60S ribosomal protein L37a OS=Homo sapiens OX=9606 GN=RPL37A PE=1 SV=2	P61513	RPL37A	10 kDa		3	0	3
216	60S ribosomal protein L35a OS=Homo sapiens OX=9606 GN=RPL35A PE=1 SV=2	P18077	RPL35A	13 kDa		2	1	3
233	Prefoldin subunit 3 OS=Homo sapiens OX=9606 GN=VBP1 PE=1 SV=4	P61758	VBP1	23 kDa		3	0	3
237	Telomerase RNA component interacting RNase OS=Homo sapiens OX=9606 GN=TRIR PE=1 SV=1	Q9BQ61	TRIR	18 kDa		3	0	3
243	Peroxiredoxin-2 OS=Homo sapiens OX=9606 GN=PRDX2 PE=1 SV=5	P32119	PRDX2	22 kDa	TRUE	3	0	3
244	RNA helicase OS=Homo sapiens OX=9606 GN=EIF4A3 PE=1 SV=2	I3L3H2 (+1)	EIF4A3	45 kDa	TRUE	3	0	3
254	Afadin OS=Homo sapiens OX=9606 GN=AFDN PE=1 SV=1	A0A804HJ20 (+5)	AFDN	208 kDa		3	0	3
260	Eukaryotic translation initiation factor 3 subunit D OS=Homo sapiens OX=9606 GN=EIF3D PE=1 SV=1	O15371	EIF3D	64 kDa		3	0	3
266	Exportin-2 OS=Homo sapiens OX=9606 GN=CSE1L PE=1 SV=3	P55060	CSE1L	110 kDa		3	0	3
279	40S ribosomal protein S24 OS=Homo sapiens OX=9606 GN=RPS24 PE=1 SV=1	A0A2R8Y849 (+3)	RPS24	15 kDa		3	0	3
280	Insulin receptor substrate 4 OS=Homo sapiens OX=9606 GN=IRS4 PE=1 SV=1	A0A804CF45 (+1)	IRS4	134 kDa		3	0	3
281	Jupiter microtubule-associated homolog 2 OS=Homo sapiens OX=9606 GN=JPT2 PE=1 SV=2	A6NGP5 (+2)	JPT2	19 kDa		3	0	3
282	Zinc finger CCCH-type antiviral protein 1 OS=Homo sapiens OX=9606 GN=ZC3HAV1 PE=1 SV=1	C9J6P4 (+1)	ZC3HAV1	114 kDa		3	0	3
283	60S ribosomal protein L30 (Fragment) OS=Homo sapiens OX=9606 GN=RPL30 PE=1 SV=1	E5RI99 (+1)	RPL30	13 kDa		3	0	3
284	RNA-binding protein 4 (Fragment) OS=Homo sapiens OX=9606 GN=RBM4 PE=1 SV=1	E9PB51 (+1)	RBM4	26 kDa		3	0	3
285	60S ribosomal protein L38 OS=Homo sapiens OX=9606 GN=RPL38 PE=1 SV=1	J3KT73 (+2)	RPL38	8 kDa		3	0	3
286	Nucleoplasmin-3 OS=Homo sapiens OX=9606 GN=NPM3 PE=1 SV=3	O75607	NPM3	19 kDa		3	0	3
287	Histone H1.0 OS=Homo sapiens OX=9606 GN=H1-0 PE=1 SV=3	P07305	H1-0	21 kDa		3	0	3
288	60S ribosomal protein L22 OS=Homo sapiens OX=9606 GN=RPL22 PE=1 SV=2	P35268	RPL22	15 kDa		3	0	3
289	Elongation factor Tu, mitochondrial OS=Homo sapiens OX=9606 GN=TUFM PE=1 SV=2	P49411	TUFM	50 kDa		3	0	3
290	Small nuclear ribonucleoprotein Sm D3 OS=Homo sapiens OX=9606 GN=SNRPD3 PE=1 SV=1	P62318	SNRPD3	14 kDa		3	0	3
291	60S ribosomal protein L23a OS=Homo sapiens OX=9606 GN=RPL23A PE=1 SV=1	P62750	RPL23A	18 kDa		3	0	3
292	Importin subunit beta-1 OS=Homo sapiens OX=9606 GN=KPNB1 PE=1 SV=2	Q14974	KPNB1	97 kDa		3	0	3
293	Splicing factor 3B subunit 3 OS=Homo sapiens OX=9606 GN=SF3B3 PE=1 SV=4	Q15393	SF3B3	136 kDa		3	0	3
294	Hornerin OS=Homo sapiens OX=9606 GN=HRNR PE=1 SV=2	Q86YZ3	HRNR	282 kDa		3	0	3
295	Tetratricopeptide repeat protein 1 OS=Homo sapiens OX=9606 GN=TTC1 PE=1 SV=1	A0A804HIB8 (+2)	TTC1	22 kDa		3	0	3
296	YTH domain-containing family protein 2 OS=Homo sapiens OX=9606 GN=YTHDF2 PE=1 SV=2	Q9Y5A9	YTHDF2	62 kDa		3	0	3
297	Cellular tumor antigen p53 OS=Homo sapiens OX=9606 GN=TP53 PE=1 SV=1	A0A087WT22 (+6)	TP53	21 kDa		3	0	3
298	40S ribosomal protein S7 OS=Homo sapiens OX=9606 GN=RPS7 PE=1 SV=1	B5MCP9 (+1)	RPS7	21 kDa		3	0	3
299	Peptidyl-prolyl cis-trans isomerase FKBP4 OS=Homo sapiens OX=9606 GN=FKBP4 PE=1 SV=3	Q02790	FKBP4	52 kDa		3	0	3
300	Tetratricopeptide repeat protein 4 OS=Homo sapiens OX=9606 GN=TTC4 PE=1 SV=3	O95801	TTC4	45 kDa		3	0	3
301	Replication protein A 14 kDa subunit OS=Homo sapiens OX=9606 GN=RPA3 PE=1 SV=1	P35244	RPA3	14 kDa		3	0	3
302	DnaJ homolog subfamily A member 2 OS=Homo sapiens OX=9606 GN=DNAJA2 PE=1 SV=1	O60884	DNAJA2	46 kDa		3	0	3
303	Mitogen-activated protein kinase 1 OS=Homo sapiens OX=9606 GN=MAPK1 PE=1 SV=3	P28482	MAPK1	41 kDa		3	0	3
307	Small nuclear ribonucleoprotein Sm D2 OS=Homo sapiens OX=9606 GN=SNRPD2 PE=1 SV=1	P62316	SNRPD2	14 kDa		3	0	3
309	Small nuclear ribonucleoprotein-associated protein N (Fragment) OS=Homo sapiens OX=9606 GN=SNRPN PE=1 SV=1	J3QLE5 (+2)	SNRPN	18 kDa		3	0	3
313	60S ribosomal protein L27 (Fragment) OS=Homo sapiens OX=9606 GN=RPL27 PE=1 SV=1	K7ELC7 (+1)	RPL27	16 kDa		3	0	3
314	Heterogeneous nuclear ribonucleoprotein D-like OS=Homo sapiens OX=9606 GN=HNRNPDL PE=1 SV=1	A0A087WU03	HNRNPDL	7 kDa		3	0	3
248	Thyroid hormone receptor-associated protein 3 OS=Homo sapiens OX=9606 GN=THRAP3 PE=1 SV=1	A0A3B3ITZ9 (+1)	THRAP3	104 kDa	TRUE	2	0	2
274	Acyl-protein thioesterase 2 OS=Homo sapiens OX=9606 GN=LYPLA2 PE=1 SV=1	O95372	LYPLA2	25 kDa		2	0	2
275	Dual specificity protein phosphatase 3 OS=Homo sapiens OX=9606 GN=DUSP3 PE=1 SV=1	P51452	DUSP3	20 kDa		2	0	2
277	Small acidic protein OS=Homo sapiens OX=9606 GN=C11orf58 PE=1 SV=2	E9PM92 (+2)	C11orf58	18 kDa		2	0	2
278	Phosphate carrier protein, mitochondrial OS=Homo sapiens OX=9606 GN=SLC25A3 PE=1 SV=1	F8VVM2	SLC25A3	36 kDa		2	0	2
304	La-related protein 1 (Fragment) OS=Homo sapiens OX=9606 GN=LARP1 PE=1 SV=5	A0A0B4J210 (+1)	LARP1	91 kDa		2	0	2
305	RNA transcription, translation and transport factor protein OS=Homo sapiens OX=9606 GN=RTRAF PE=1 SV=1	G3V4C6 (+2)	RTRAF	23 kDa		2	0	2
306	Small ubiquitin-related modifier 1 OS=Homo sapiens OX=9606 GN=SUMO1 PE=1 SV=1	B8ZZN6 (+1)	SUMO1	17 kDa		2	0	2
308	Cell division cycle 2, G1 to S and G2 to M, isoform CRA_a OS=Homo sapiens OX=9606 GN=CDK1 PE=1 SV=1	A0A024QZP7 (+2)	CDK1	34 kDa		2	0	2
310	60S ribosomal protein L27a OS=Homo sapiens OX=9606 GN=RPL27A PE=1 SV=1	E9PJD9 (+1)	RPL27A	10 kDa		2	0	2
311	COP9 signalosome complex subunit 3 OS=Homo sapiens OX=9606 GN=COPS3 PE=1 SV=3	Q9UNS2	COPS3	48 kDa		2	0	2
312	60S ribosomal protein L35 OS=Homo sapiens OX=9606 GN=RPL35 PE=1 SV=1	F2Z388 (+1)	RPL35	11 kDa		2	0	2
315	KH domain-containing, RNA-binding, signal transduction-associated protein 1 OS=Homo sapiens OX=9606 GN=KHDRBS1 PE=1 SV=1	Q07666	KHDRBS1	48 kDa		2	0	2
316	40S ribosomal protein S26 OS=Homo sapiens OX=9606 GN=RPS26 PE=1 SV=3	P62854	RPS26	13 kDa		2	0	2
317	40S ribosomal protein S20 (Fragment) OS=Homo sapiens OX=9606 GN=RPS20 PE=1 SV=1	A0A7P0S5H5 (+1)	RPS20	15 kDa		2	0	2
318	Talin-1 OS=Homo sapiens OX=9606 GN=TLN1 PE=1 SV=3	Q9Y490	TLN1	270 kDa		2	0	2
319	Calponin-3 OS=Homo sapiens OX=9606 GN=CNN3 PE=1 SV=1	Q15417	CNN3	36 kDa		2	0	2
320	RNA-binding protein 27 OS=Homo sapiens OX=9606 GN=RBM27 PE=1 SV=2	Q9P2N5	RBM27	119 kDa		2	0	2
321	40S ribosomal protein S30 OS=Homo sapiens OX=9606 GN=FAU PE=1 SV=1	E9PR30 (+1)	FAU	11 kDa		2	0	2
322	ATP-dependent RNA helicase DDX18 OS=Homo sapiens OX=9606 GN=DDX18 PE=1 SV=2	Q9NVP1	DDX18	75 kDa		2	0	2
323	Chromosome 6 open reading frame 55, isoform CRA_b OS=Homo sapiens OX=9606 GN=VTA1 PE=1 SV=1	A0A087WY55 (+1)	VTA1	31 kDa		2	0	2
324	AP-2 complex subunit alpha-2 (Fragment) OS=Homo sapiens OX=9606 GN=AP2A2 PE=1 SV=1	A0A0G2JS82 (+1)	AP2A2	102 kDa		2	0	2
325	Ras-related protein Rab-15 OS=Homo sapiens OX=9606 GN=RAB15 PE=1 SV=1	A0A2R8YFB8 (+12)	RAB15	28 kDa		2	0	2
326	Squamous cell carcinoma antigen recognized by T-cells 3 OS=Homo sapiens OX=9606 GN=SART3 PE=1 SV=1	A0A499FI31 (+1)	SART3	112 kDa		2	0	2
327	Coatomer subunit beta' OS=Homo sapiens OX=9606 GN=COPB2 PE=1 SV=1	A0A7I2V258 (+3)	COPB2	94 kDa		2	0	2
328	Myosin light polypeptide 6 OS=Homo sapiens OX=9606 GN=MYL6 PE=1 SV=1	B7Z6Z4 (+6)	MYL6	27 kDa		2	0	2
329	Ran-binding protein 3 OS=Homo sapiens OX=9606 GN=RANBP3 PE=1 SV=1	B7Z7F3 (+1)	RANBP3	53 kDa		2	0	2
330	Zinc finger CCCH domain-containing protein 14 OS=Homo sapiens OX=9606 GN=ZC3H14 PE=1 SV=1	G3V256 (+2)	ZC3H14	68 kDa		2	0	2
331	Zyxin (Fragment) OS=Homo sapiens OX=9606 GN=ZYX PE=1 SV=1	H0Y2Y8 (+1)	ZYX	58 kDa		2	0	2
332	40S ribosomal protein S17 OS=Homo sapiens OX=9606 PE=3 SV=2	H3BNC9 (+1)		65 kDa		2	0	2
333	Adapter molecule crk OS=Homo sapiens OX=9606 GN=CRK PE=1 SV=1	I3L297 (+1)	CRK	26 kDa		2	0	2
334	Jupiter microtubule-associated homolog 1 OS=Homo sapiens OX=9606 GN=JPT1 PE=1 SV=1	J3KT51 (+1)	JPT1	11 kDa		2	0	2
335	26S proteasome non-ATPase regulatory subunit 3 OS=Homo sapiens OX=9606 GN=PSMD3 PE=1 SV=2	O43242	PSMD3	61 kDa		2	0	2
336	60S acidic ribosomal protein P1 OS=Homo sapiens OX=9606 GN=RPLP1 PE=1 SV=1	P05386	RPLP1	12 kDa		2	0	2
337	General transcription factor IIF subunit 2 OS=Homo sapiens OX=9606 GN=GTF2F2 PE=1 SV=2	P13984	GTF2F2	28 kDa		2	0	2
338	Macrophage migration inhibitory factor OS=Homo sapiens OX=9606 GN=MIF PE=1 SV=4	P14174	MIF	12 kDa		2	0	2
339	Myosin-9 OS=Homo sapiens OX=9606 GN=MYH9 PE=1 SV=4	P35579	MYH9	227 kDa		2	0	2
340	Crk-like protein OS=Homo sapiens OX=9606 GN=CRKL PE=1 SV=1	P46109	CRKL	34 kDa		2	0	2
341	Eukaryotic translation initiation factor 3 subunit B OS=Homo sapiens OX=9606 GN=EIF3B PE=1 SV=3	P55884	EIF3B	92 kDa		2	0	2
342	Small nuclear ribonucleoprotein F OS=Homo sapiens OX=9606 GN=SNRPF PE=1 SV=1	P62306	SNRPF	10 kDa		2	0	2
343	Small nuclear ribonucleoprotein Sm D1 OS=Homo sapiens OX=9606 GN=SNRPD1 PE=1 SV=1	P62314	SNRPD1	13 kDa		2	0	2
344	Dynein light chain 1, cytoplasmic OS=Homo sapiens OX=9606 GN=DYNLL1 PE=1 SV=1	P63167	DYNLL1	10 kDa		2	0	2
345	Dihydropyrimidinase-related protein 3 OS=Homo sapiens OX=9606 GN=DPYSL3 PE=1 SV=1	Q14195	DPYSL3	62 kDa		2	0	2
346	DNA replication licensing factor MCM6 OS=Homo sapiens OX=9606 GN=MCM6 PE=1 SV=1	Q14566	MCM6	93 kDa		2	0	2
347	Nuclear fragile X mental retardation-interacting protein 2 OS=Homo sapiens OX=9606 GN=NUFIP2 PE=1 SV=1	Q7Z417	NUFIP2	76 kDa		2	0	2
348	Nucleolar RNA helicase 2 OS=Homo sapiens OX=9606 GN=DDX21 PE=1 SV=5	Q9NR30	DDX21	87 kDa		2	0	2
349	DnaJ homolog subfamily B member 4 OS=Homo sapiens OX=9606 GN=DNAJB4 PE=1 SV=1	Q9UDY4	DNAJB4	38 kDa		2	0	2
350	Prefoldin subunit 2 OS=Homo sapiens OX=9606 GN=PFDN2 PE=1 SV=1	Q9UHV9	PFDN2	17 kDa		2	0	2
351	RuvB-like 2 OS=Homo sapiens OX=9606 GN=RUVBL2 PE=1 SV=3	Q9Y230	RUVBL2	51 kDa		2	0	2
352	Cation-independent mannose-6-phosphate receptor OS=Homo sapiens OX=9606 GN=IGF2R PE=1 SV=3	P11717	IGF2R	274 kDa		2	0	2
353	Caldesmon OS=Homo sapiens OX=9606 GN=CALD1 PE=1 SV=1	E9PGZ1	CALD1	62 kDa		2	0	2
354	U1 small nuclear ribonucleoprotein C OS=Homo sapiens OX=9606 GN=SNRPC PE=1 SV=1	A0A0A0MRR7 (+1)	SNRPC	20 kDa		2	0	2
355	SCY1-like protein 2 OS=Homo sapiens OX=9606 GN=SCYL2 PE=1 SV=1	A0A0U1RQQ9 (+2)	SCYL2	104 kDa		2	0	2
356	Clathrin heavy chain OS=Homo sapiens OX=9606 GN=CLTC PE=1 SV=1	A0A087WVQ6 (+1)	CLTC	192 kDa		2	0	2
357	Angiomotin OS=Homo sapiens OX=9606 GN=AMOT PE=1 SV=1	A6NP16 (+2)	AMOT	68 kDa		2	0	2
358	Alpha-endosulfine OS=Homo sapiens OX=9606 GN=ENSA PE=1 SV=1	A0A1W2PRU0 (+3)	ENSA	13 kDa		2	0	2
359	Protein RCC2 OS=Homo sapiens OX=9606 GN=RCC2 PE=1 SV=2	Q9P258	RCC2	56 kDa		2	0	2
360	60S ribosomal protein L29 OS=Homo sapiens OX=9606 GN=RPL29 PE=1 SV=1	A0A3B3ITT5 (+1)	RPL29	19 kDa		2	0	2
361	Prohibitin (Fragment) OS=Homo sapiens OX=9606 GN=PHB PE=1 SV=2	C9JW96 (+3)	PHB	27 kDa		2	0	2
362	Sorting nexin-9 OS=Homo sapiens OX=9606 GN=SNX9 PE=1 SV=1	A0A7P0T8C7 (+8)	SNX9	71 kDa		2	0	2
END OF FILE
						4006	849	Sum

### Sheet: Table S3B Gene list all specifi
HSPA1B
HSPA8
FASN
HSP90AB1
CCT5
FLNA
CCT2
VIM
STIP1
TCP1
TUBA1B
TUBB
HSP90AA1
NPM1
RAN
EEF1A1
TUBA1C
HNRNPM
CCT8
TUBB4B
TUBB2B
ACTG1
DDX3X
NONO
DDX5
PCBP1
HSPH1
PRDX1
RPS3
RPL4
UBAP2L
HSPA5
TRIM28
U2AF2
CCT6A
PCBP2
PAICS
PRPF19
SLC25A5
TALDO1
ST13
ANXA5
XRCC6
PKM
SLC25A6
EIF4G1
HDLBP
ACTC1
RANGAP1
RBBP7
RPS8
EEF1G
KIFBP
RPL7
PARP1
RACK1
NUDC
RPS2
CORO1C
PSME3
RANBP1
KHSRP
SF3B1
ENO1
H4C1
RBBP4
RPL7A
DDX46
EEF2
CCT4
MCM4
ATP5F1A
H2BC5
EIF4A1
YWHAE
RPL15
YWHAZ
CFL1
SRP54
ABCE1
CSDE1
CCT7
IGF2BP1
RPL3
HNRNPC
H2AC11
RPS11
HNRNPU
RPS6
RPS23
PUF60
UBE2M
ARF1
EIF4G2
SEPTIN2
DNAJC7
EIF5B
CTTN
RPL13
ABCF1
RPA1
ATXN2L
RPL13A
RPL28
NUP50
DDX17
RPL6
FUBP1
XRCC5
CCT3
FXR2
UPF1
AARS1
NCL
MAP4
SF3B2
GART
RPL10
G3BP1
RPL5
RPS9
RPL23
FXR1
CACYBP
SFPQ
RPS16
RPL18
U2AF1
ARF5
RPS3A
NUP153
HCFC1
ELAVL1
BCLAF1
RPL9
RPL11
SEPTIN7
COPB1
EIF3A
CAPZB
PTBP1
EEF1D
PRRC2A
RPS15A
RPS4X
SNW1
CKAP5
RPL8
PPIA
U2SURP
RPL14
CDC5L
SYNCRIP
ANXA1
DNAJA1
EIF3F
RAVER1
RPS14
CHERP
PPM1G
PGAM1
TAGLN2
NSUN2
HSPA4L
DCD
TAF15
EIF4B
RPL18A
RPL21
UBB
RPL19
FUS
HAT1
RPL24
PPID
TARDBP
RANBP2
AHNAK
RPL17
PYGL
NUTF2
DHX9
SERBP1
SF1
PKN2
RPL32
NAP1L1
ANXA2
NUDT21
EEF1B2
RPL12
CDC37
XRN2
SUGT1
STRAP
