## Supplementary material for "Proximity labeling and orthogonal nanobody pulldown (ID-oPD) approaches to map the spinophilin interactome uncover a putative role for spinophilin in protein homeostasis": Table S4

### Sheet: Table S4
#	Identified Proteins (806)	Accession Number	Alternate ID	Molecular Weight	Protein Grouping Ambiguity	2024_03_78_Baucum_QE: 2024_03_78_Baucum_QE_1	2024_03_78_Baucum_QE: 2024_03_78_Baucum_QE_2	2024_03_78_Baucum_QE: 2024_03_78_Baucum_QE_3	2024_03_78_Baucum_QE: 2024_03_78_Baucum_QE_4	Fold-change	Total spectral counts in experimental
1	Neurabin-2 OS=Homo sapiens OX=9606 GN=PPP1R9B PE=1 SV=3	Q96SB3	PPP1R9B	89 kDa		365	323	120	91	3.26066	688
16	Tubulin beta-2A chain OS=Homo sapiens OX=9606 GN=TUBB2A PE=1 SV=1	Q13885	TUBB2A	50 kDa	TRUE	99	90	0	0	#DIV/0!	189
20	Tubulin beta-4A chain OS=Homo sapiens OX=9606 GN=TUBB4A PE=1 SV=2	P04350	TUBB4A	50 kDa	TRUE	86	84	0	0	#DIV/0!	170
56	Serine/threonine-protein phosphatase PP1-alpha catalytic subunit OS=Homo sapiens OX=9606 GN=PPP1CA PE=1 SV=1	P62136	PPP1CA	38 kDa	TRUE	43	36	2	1	26.3333	79
57	Serine/threonine-protein phosphatase PP1-gamma catalytic subunit OS=Homo sapiens OX=9606 GN=PPP1CC PE=1 SV=1	P36873	PPP1CC	37 kDa	TRUE	39	38	4	0	19.25	77
63	eIF-2-alpha kinase activator GCN1 OS=Homo sapiens OX=9606 GN=GCN1 PE=1 SV=7	Q92616	GCN1	293 kDa		32	41	0	0	#DIV/0!	73
64	ADP/ATP translocase 1 OS=Homo sapiens OX=9606 GN=SLC25A4 PE=1 SV=4	P12235	SLC25A4	33 kDa	TRUE	40	32	0	0	#DIV/0!	72
62	Cytoplasmic dynein 1 heavy chain 1 OS=Homo sapiens OX=9606 GN=DYNC1H1 PE=1 SV=2	A0A2R8Y5T0 (+4)	DYNC1H1	528 kDa		35	35	0	1	70	70
88	Serine/threonine-protein phosphatase PP1-beta catalytic subunit OS=Homo sapiens OX=9606 GN=PPP1CB PE=1 SV=3	P62140	PPP1CB	37 kDa	TRUE	31	28	0	0	#DIV/0!	59
127	Tight junction protein ZO-1 OS=Homo sapiens OX=9606 GN=TJP1 PE=1 SV=1	A0A0G2JNH2 (+2)	TJP1	188 kDa		24	18	0	0	#DIV/0!	42
133	DNA replication licensing factor MCM7 OS=Homo sapiens OX=9606 GN=MCM7 PE=1 SV=4	P33993	MCM7	81 kDa		20	22	0	0	#DIV/0!	42
123	ATPase family AAA domain-containing protein 3A OS=Homo sapiens OX=9606 GN=ATAD3A PE=1 SV=2	Q9NVI7	ATAD3A	71 kDa	TRUE	19	21	0	0	#DIV/0!	40
152	RNA-binding protein 14 OS=Homo sapiens OX=9606 GN=RBM14 PE=1 SV=2	Q96PK6	RBM14	69 kDa		21	17	0	0	#DIV/0!	38
159	D-3-phosphoglycerate dehydrogenase OS=Homo sapiens OX=9606 GN=PHGDH PE=1 SV=1	A0A286YF22 (+1)	PHGDH	56 kDa		17	17	0	0	#DIV/0!	34
146	Nuclear pore complex protein Nup93 OS=Homo sapiens OX=9606 GN=NUP93 PE=1 SV=2	Q8N1F7	NUP93	93 kDa		18	15	0	0	#DIV/0!	33
162	Protein unc-45 homolog A OS=Homo sapiens OX=9606 GN=UNC45A PE=1 SV=1	Q9H3U1	UNC45A	103 kDa		18	14	0	0	#DIV/0!	32
166	DNA topoisomerase 2-alpha OS=Homo sapiens OX=9606 GN=TOP2A PE=1 SV=3	P11388	TOP2A	174 kDa		16	16	0	0	#DIV/0!	32
173	Filamin-B OS=Homo sapiens OX=9606 GN=FLNB PE=1 SV=2	O75369	FLNB	278 kDa	TRUE	16	16	0	0	#DIV/0!	32
145	Serine/threonine-protein phosphatase PGAM5, mitochondrial OS=Homo sapiens OX=9606 GN=PGAM5 PE=1 SV=2	Q96HS1	PGAM5	32 kDa		16	15	0	0	#DIV/0!	31
158	GRB10-interacting GYF protein 2 OS=Homo sapiens OX=9606 GN=GIGYF2 PE=1 SV=1	Q6Y7W6	GIGYF2	150 kDa		15	15	0	0	#DIV/0!	30
138	Desmoplakin OS=Homo sapiens OX=9606 GN=DSP PE=1 SV=3	P15924	DSP	332 kDa		13	16	0	7	4.14286	29
172	Exportin-1 OS=Homo sapiens OX=9606 GN=XPO1 PE=1 SV=1	A0A7I2V461 (+1)	XPO1	122 kDa		14	15	0	0	#DIV/0!	29
202	Septin-9 OS=Homo sapiens OX=9606 GN=SEPTIN9 PE=1 SV=2	Q9UHD8	SEPTIN9	65 kDa		16	13	0	0	#DIV/0!	29
177	Sideroflexin-1 OS=Homo sapiens OX=9606 GN=SFXN1 PE=1 SV=4	Q9H9B4	SFXN1	36 kDa		14	14	0	0	#DIV/0!	28
198	Arginine--tRNA ligase, cytoplasmic OS=Homo sapiens OX=9606 GN=RARS1 PE=1 SV=2	P54136	RARS1	75 kDa		15	11	0	0	#DIV/0!	26
217	Ankyrin repeat and KH domain-containing protein 1 OS=Homo sapiens OX=9606 GN=ANKHD1 PE=1 SV=1	Q8IWZ3	ANKHD1	269 kDa	TRUE	15	10	0	0	#DIV/0!	25
231	CAD protein OS=Homo sapiens OX=9606 GN=CAD PE=1 SV=1	F8VPD4 (+1)	CAD	236 kDa		9	16	0	0	#DIV/0!	25
241	Ankyrin repeat domain-containing protein 17 (Fragment) OS=Homo sapiens OX=9606 GN=ANKRD17 PE=1 SV=1	H0YM23 (+1)	ANKRD17	263 kDa	TRUE	13	12	0	0	#DIV/0!	25
190	Centrosomal protein of 170 kDa (Fragment) OS=Homo sapiens OX=9606 GN=CEP170 PE=1 SV=1	H0Y2V6 (+1)	CEP170	172 kDa		11	13	0	0	#DIV/0!	24
205	C-1-tetrahydrofolate synthase, cytoplasmic OS=Homo sapiens OX=9606 GN=MTHFD1 PE=1 SV=2	F5H2F4 (+2)	MTHFD1	105 kDa		12	12	0	0	#DIV/0!	24
222	ATPase family AAA domain-containing protein 3B OS=Homo sapiens OX=9606 GN=ATAD3B PE=1 SV=1	Q5T9A4	ATAD3B	73 kDa	TRUE	10	14	0	0	#DIV/0!	24
233	Pyruvate dehydrogenase E1 component subunit alpha, somatic form, mitochondrial OS=Homo sapiens OX=9606 GN=PDHA1 PE=1 SV=3	P08559	PDHA1	43 kDa		12	11	0	0	#DIV/0!	23
249	Cytochrome b-c1 complex subunit 2, mitochondrial OS=Homo sapiens OX=9606 GN=UQCRC2 PE=1 SV=3	P22695	UQCRC2	48 kDa		11	12	0	0	#DIV/0!	23
227	Aspartate--tRNA ligase, cytoplasmic OS=Homo sapiens OX=9606 GN=DARS1 PE=1 SV=2	P14868	DARS1	57 kDa		10	12	0	0	#DIV/0!	22
248	Bifunctional glutamate/proline--tRNA ligase OS=Homo sapiens OX=9606 GN=EPRS1 PE=1 SV=5	P07814	EPRS1	171 kDa		11	11	0	0	#DIV/0!	22
247	Insulin-like growth factor 2 mRNA-binding protein 3 OS=Homo sapiens OX=9606 GN=IGF2BP3 PE=1 SV=2	O00425	IGF2BP3	64 kDa	TRUE	12	9	0	0	#DIV/0!	21
307	26S proteasome regulatory subunit 8 OS=Homo sapiens OX=9606 GN=PSMC5 PE=1 SV=1	P62195	PSMC5	46 kDa		12	9	0	0	#DIV/0!	21
210	Leucyl-tRNA synthetase OS=Homo sapiens OX=9606 GN=LARS1 PE=1 SV=1	A0A6I8PIV1 (+2)	LARS1	134 kDa		9	11	0	0	#DIV/0!	20
267	Delta-1-pyrroline-5-carboxylate synthase OS=Homo sapiens OX=9606 GN=ALDH18A1 PE=1 SV=2	P54886	ALDH18A1	87 kDa		10	10	0	0	#DIV/0!	20
272	40S ribosomal protein S18 OS=Homo sapiens OX=9606 GN=RPS18 PE=1 SV=3	P62269	RPS18	18 kDa		9	11	0	0	#DIV/0!	20
284	Myb-binding protein 1A OS=Homo sapiens OX=9606 GN=MYBBP1A PE=1 SV=2	Q9BQG0	MYBBP1A	149 kDa		8	12	0	0	#DIV/0!	20
292	40S ribosomal protein S5 (Fragment) OS=Homo sapiens OX=9606 GN=RPS5 PE=1 SV=1	M0R0F0 (+1)	RPS5	22 kDa		8	12	0	0	#DIV/0!	20
297	Calcium-binding mitochondrial carrier protein Aralar2 OS=Homo sapiens OX=9606 GN=SLC25A13 PE=1 SV=2	Q9UJS0	SLC25A13	74 kDa		10	10	0	0	#DIV/0!	20
298	Synaptic functional regulator FMR1 OS=Homo sapiens OX=9606 GN=FMR1 PE=1 SV=1	R9WNI0	FMR1	62 kDa	TRUE	11	9	0	0	#DIV/0!	20
216	RNA-binding motif protein, X chromosome OS=Homo sapiens OX=9606 GN=RBMX PE=1 SV=3	P38159	RBMX	42 kDa		9	10	4	1	3.8	19
245	CTP synthase OS=Homo sapiens OX=9606 GN=CTPS1 PE=1 SV=1	A0A3B3IRI2 (+1)	CTPS1	64 kDa		12	7	0	0	#DIV/0!	19
326	Heat shock protein 75 kDa, mitochondrial OS=Homo sapiens OX=9606 GN=TRAP1 PE=1 SV=3	Q12931	TRAP1	80 kDa		10	9	0	0	#DIV/0!	19
287	40S ribosomal protein S15 OS=Homo sapiens OX=9606 GN=RPS15 PE=1 SV=1	K7ELC2 (+1)	RPS15	18 kDa		9	9	1	0	18	18
275	E3 ubiquitin-protein ligase ZNF598 OS=Homo sapiens OX=9606 GN=ZNF598 PE=1 SV=1	Q86UK7	ZNF598	99 kDa		10	8	0	0	#DIV/0!	18
301	Pericentriolar material 1 protein OS=Homo sapiens OX=9606 GN=PCM1 PE=1 SV=1	A0A5H1ZRS1 (+1)	PCM1	228 kDa		10	8	0	0	#DIV/0!	18
302	Signal transducer and activator of transcription OS=Homo sapiens OX=9606 GN=STAT3 PE=1 SV=1	A0A7I2V2G1 (+8)	STAT3	88 kDa		10	8	0	0	#DIV/0!	18
303	Eukaryotic translation initiation factor 3 subunit C-like protein OS=Homo sapiens OX=9606 GN=EIF3CL PE=1 SV=1	B5ME19 (+1)	EIF3CL	105 kDa		9	9	0	0	#DIV/0!	18
274	Staphylococcal nuclease domain-containing protein 1 OS=Homo sapiens OX=9606 GN=SND1 PE=1 SV=1	Q7KZF4	SND1	102 kDa		13	4	0	0	#DIV/0!	17
291	Mitochondrial 2-oxoglutarate/malate carrier protein (Fragment) OS=Homo sapiens OX=9606 GN=SLC25A11 PE=1 SV=1	I3L1P8 (+1)	SLC25A11	32 kDa		8	9	0	0	#DIV/0!	17
306	ATP-citrate synthase OS=Homo sapiens OX=9606 GN=ACLY PE=1 SV=3	P53396	ACLY	121 kDa		9	8	0	0	#DIV/0!	17
309	Parkinson disease protein 7 OS=Homo sapiens OX=9606 GN=PARK7 PE=1 SV=2	Q99497	PARK7	20 kDa		7	10	0	0	#DIV/0!	17
315	Pyruvate dehydrogenase E1 component subunit beta, mitochondrial OS=Homo sapiens OX=9606 GN=PDHB PE=1 SV=3	P11177	PDHB	39 kDa		9	8	0	0	#DIV/0!	17
324	40S ribosomal protein S12 OS=Homo sapiens OX=9606 GN=RPS12 PE=1 SV=3	P25398	RPS12	15 kDa		8	9	0	0	#DIV/0!	17
339	Pachytene checkpoint protein 2 homolog OS=Homo sapiens OX=9606 GN=TRIP13 PE=1 SV=2	Q15645	TRIP13	49 kDa		9	8	0	0	#DIV/0!	17
221	HBS1-like protein OS=Homo sapiens OX=9606 GN=HBS1L PE=1 SV=1	Q9Y450	HBS1L	75 kDa		10	6	0	0	#DIV/0!	16
239	Alpha-taxilin OS=Homo sapiens OX=9606 GN=TXLNA PE=1 SV=3	P40222	TXLNA	62 kDa	TRUE	9	7	0	0	#DIV/0!	16
300	BAG family molecular chaperone regulator 2 OS=Homo sapiens OX=9606 GN=BAG2 PE=1 SV=1	O95816	BAG2	24 kDa		9	7	0	0	#DIV/0!	16
314	60S acidic ribosomal protein P0 OS=Homo sapiens OX=9606 GN=RPLP0 PE=1 SV=1	P05388	RPLP0	34 kDa		8	8	0	0	#DIV/0!	16
317	Programmed cell death 6-interacting protein OS=Homo sapiens OX=9606 GN=PDCD6IP PE=1 SV=1	Q8WUM4	PDCD6IP	96 kDa		6	10	0	0	#DIV/0!	16
335	ATP synthase subunit gamma, mitochondrial OS=Homo sapiens OX=9606 GN=ATP5F1C PE=1 SV=1	P36542	ATP5F1C	33 kDa		8	8	0	0	#DIV/0!	16
345	Sodium/potassium-transporting ATPase subunit alpha-1 OS=Homo sapiens OX=9606 GN=ATP1A1 PE=1 SV=1	P05023	ATP1A1	113 kDa		8	8	0	0	#DIV/0!	16
346	Kinesin-1 heavy chain OS=Homo sapiens OX=9606 GN=KIF5B PE=1 SV=1	P33176	KIF5B	110 kDa		8	8	0	0	#DIV/0!	16
348	Nuclear pore complex protein Nup205 OS=Homo sapiens OX=9606 GN=NUP205 PE=1 SV=3	Q92621	NUP205	228 kDa		7	9	0	0	#DIV/0!	16
242	ATP-dependent RNA helicase DHX29 OS=Homo sapiens OX=9606 GN=DHX29 PE=1 SV=1	A0A087WYN9 (+1)	DHX29	155 kDa		8	7	0	0	#DIV/0!	15
304	Cleavage stimulation factor subunit 2 OS=Homo sapiens OX=9606 GN=CSTF2 PE=1 SV=1	E7EWR4 (+1)	CSTF2	63 kDa	TRUE	9	6	0	0	#DIV/0!	15
325	Destrin OS=Homo sapiens OX=9606 GN=DSTN PE=1 SV=3	P60981	DSTN	19 kDa	TRUE	8	7	0	0	#DIV/0!	15
364	14-3-3 protein beta/alpha OS=Homo sapiens OX=9606 GN=YWHAB PE=1 SV=3	P31946	YWHAB	28 kDa	TRUE	8	7	0	0	#DIV/0!	15
344	Pre-mRNA-processing factor 6 OS=Homo sapiens OX=9606 GN=PRPF6 PE=1 SV=1	O94906	PRPF6	107 kDa		6	8	0	0	#DIV/0!	14
347	5'-3' exoribonuclease 1 OS=Homo sapiens OX=9606 GN=XRN1 PE=1 SV=1	Q8IZH2	XRN1	194 kDa		7	7	0	0	#DIV/0!	14
358	Serpin H1 OS=Homo sapiens OX=9606 GN=SERPINH1 PE=1 SV=2	P50454	SERPINH1	46 kDa		7	7	0	0	#DIV/0!	14
373	14-3-3 protein gamma OS=Homo sapiens OX=9606 GN=YWHAG PE=1 SV=2	P61981	YWHAG	28 kDa	TRUE	8	6	0	0	#DIV/0!	14
312	Catenin delta-1 OS=Homo sapiens OX=9606 GN=CTNND1 PE=1 SV=2	C9JZR2 (+2)	CTNND1	105 kDa		6	7	0	0	#DIV/0!	13
340	WD repeat-containing protein 11 OS=Homo sapiens OX=9606 GN=WDR11 PE=1 SV=1	Q9BZH6	WDR11	137 kDa		6	7	0	0	#DIV/0!	13
353	Eukaryotic translation initiation factor 4H OS=Homo sapiens OX=9606 GN=EIF4H PE=1 SV=1	A0A7I2V4E4 (+1)	EIF4H	27 kDa		8	5	0	0	#DIV/0!	13
357	ATP-dependent RNA helicase DDX39A OS=Homo sapiens OX=9606 GN=DDX39A PE=1 SV=2	O00148	DDX39A	49 kDa	TRUE	6	7	0	0	#DIV/0!	13
362	26S proteasome non-ATPase regulatory subunit 6 OS=Homo sapiens OX=9606 GN=PSMD6 PE=1 SV=1	Q15008	PSMD6	46 kDa		7	6	0	0	#DIV/0!	13
363	RNA-binding protein Raly OS=Homo sapiens OX=9606 GN=RALY PE=1 SV=1	Q9UKM9	RALY	32 kDa		6	7	0	0	#DIV/0!	13
377	GTP-binding protein 4 OS=Homo sapiens OX=9606 GN=GTPBP4 PE=1 SV=3	Q9BZE4	GTPBP4	74 kDa		7	6	0	0	#DIV/0!	13
378	Phenylalanine--tRNA ligase alpha subunit OS=Homo sapiens OX=9606 GN=FARSA PE=1 SV=3	Q9Y285	FARSA	58 kDa		7	6	0	0	#DIV/0!	13
386	26S proteasome non-ATPase regulatory subunit 2 OS=Homo sapiens OX=9606 GN=PSMD2 PE=1 SV=3	Q13200	PSMD2	100 kDa		6	7	0	0	#DIV/0!	13
388	Coiled-coil and C2 domain-containing protein 1A OS=Homo sapiens OX=9606 GN=CC2D1A PE=1 SV=1	Q6P1N0	CC2D1A	104 kDa		10	3	0	0	#DIV/0!	13
404	PDZ and LIM domain protein 5 OS=Homo sapiens OX=9606 GN=PDLIM5 PE=1 SV=5	Q96HC4	PDLIM5	64 kDa		8	5	0	0	#DIV/0!	13
351	Isoleucyl-tRNA synthetase OS=Homo sapiens OX=9606 GN=IARS1 PE=1 SV=1	A0A0A0MSX9 (+2)	IARS1	142 kDa		6	6	0	0	#DIV/0!	12
359	40S ribosomal protein S13 OS=Homo sapiens OX=9606 GN=RPS13 PE=1 SV=2	P62277	RPS13	17 kDa		6	6	0	0	#DIV/0!	12
366	Ribosome biogenesis protein BRX1 homolog OS=Homo sapiens OX=9606 GN=BRIX1 PE=1 SV=2	Q8TDN6	BRIX1	41 kDa		6	6	0	0	#DIV/0!	12
400	Delta(14)-sterol reductase LBR OS=Homo sapiens OX=9606 GN=LBR PE=1 SV=2	Q14739	LBR	71 kDa		7	5	0	0	#DIV/0!	12
405	Leucine-rich repeat-containing protein 40 OS=Homo sapiens OX=9606 GN=LRRC40 PE=1 SV=1	Q9H9A6	LRRC40	68 kDa		7	5	0	0	#DIV/0!	12
407	60S ribosomal protein L36 OS=Homo sapiens OX=9606 GN=RPL36 PE=1 SV=3	Q9Y3U8	RPL36	12 kDa		7	5	0	0	#DIV/0!	12
413	Inositol polyphosphate 5-phosphatase OCRL OS=Homo sapiens OX=9606 GN=OCRL PE=1 SV=3	Q01968	OCRL	104 kDa		9	3	0	0	#DIV/0!	12
423	Far upstream element-binding protein 3 OS=Homo sapiens OX=9606 GN=FUBP3 PE=1 SV=2	Q96I24	FUBP3	62 kDa	TRUE	6	6	0	0	#DIV/0!	12
428	LIM domain and actin-binding protein 1 OS=Homo sapiens OX=9606 GN=LIMA1 PE=1 SV=1	Q9UHB6	LIMA1	85 kDa		5	7	0	0	#DIV/0!	12
433	Mitogen-activated protein kinase OS=Homo sapiens OX=9606 GN=MAPK3 PE=1 SV=1	E9PJF0 (+2)	MAPK3	36 kDa	TRUE	7	5	0	0	#DIV/0!	12
352	Protein scribble homolog OS=Homo sapiens OX=9606 GN=SCRIB PE=1 SV=1	A0A0G2JPP5 (+2)	SCRIB	178 kDa		3	8	0	0	#DIV/0!	11
368	SWI/SNF-related matrix-associated actin-dependent regulator of chromatin subfamily A member 5 OS=Homo sapiens OX=9606 GN=SMARCA5 PE=1 SV=1	O60264	SMARCA5	122 kDa		5	6	0	0	#DIV/0!	11
381	WD repeat-containing protein 6 OS=Homo sapiens OX=9606 GN=WDR6 PE=1 SV=1	A0A087X295 (+1)	WDR6	125 kDa		4	7	0	0	#DIV/0!	11
390	ATP-binding cassette sub-family F member 2 OS=Homo sapiens OX=9606 GN=ABCF2 PE=1 SV=2	Q9UG63	ABCF2	71 kDa		8	3	0	0	#DIV/0!	11
391	Signal recognition particle subunit SRP68 OS=Homo sapiens OX=9606 GN=SRP68 PE=1 SV=2	Q9UHB9	SRP68	71 kDa		4	7	0	0	#DIV/0!	11
395	Dolichyl-diphosphooligosaccharide--protein glycosyltransferase subunit 1 OS=Homo sapiens OX=9606 GN=RPN1 PE=1 SV=1	P04843	RPN1	69 kDa		6	5	0	0	#DIV/0!	11
398	Transforming protein RhoA OS=Homo sapiens OX=9606 GN=RHOA PE=1 SV=1	P61586	RHOA	22 kDa		4	7	0	0	#DIV/0!	11
414	PDZ and LIM domain protein 3 OS=Homo sapiens OX=9606 GN=PDLIM3 PE=1 SV=2	A0A087WYF8 (+1)	PDLIM3	30 kDa		7	4	0	0	#DIV/0!	11
417	Double-strand break repair protein MRE11 OS=Homo sapiens OX=9606 GN=MRE11 PE=1 SV=3	P49959	MRE11	81 kDa		6	5	0	0	#DIV/0!	11
446	Very-long-chain (3R)-3-hydroxyacyl-CoA dehydratase 3 OS=Homo sapiens OX=9606 GN=HACD3 PE=1 SV=2	Q9P035	HACD3	43 kDa		6	5	0	0	#DIV/0!	11
451	116 kDa U5 small nuclear ribonucleoprotein component OS=Homo sapiens OX=9606 GN=EFTUD2 PE=1 SV=1	Q15029	EFTUD2	109 kDa	TRUE	7	4	0	0	#DIV/0!	11
266	Gamma-taxilin OS=Homo sapiens OX=9606 GN=TXLNG PE=1 SV=2	Q9NUQ3	TXLNG	61 kDa	TRUE	6	4	0	0	#DIV/0!	10
370	Voltage-dependent anion-selective channel protein 1 OS=Homo sapiens OX=9606 GN=VDAC1 PE=1 SV=2	P21796	VDAC1	31 kDa	TRUE	6	4	0	0	#DIV/0!	10
371	Cytochrome b-c1 complex subunit 1, mitochondrial OS=Homo sapiens OX=9606 GN=UQCRC1 PE=1 SV=3	P31930	UQCRC1	53 kDa	TRUE	6	4	0	0	#DIV/0!	10
376	N-alpha-acetyltransferase 15, NatA auxiliary subunit OS=Homo sapiens OX=9606 GN=NAA15 PE=1 SV=1	Q9BXJ9	NAA15	101 kDa		5	5	0	0	#DIV/0!	10
379	Thymidine kinase OS=Homo sapiens OX=9606 GN=TK1 PE=1 SV=1	K7ERV3 (+1)	TK1	29 kDa		8	2	0	0	#DIV/0!	10
389	Palladin OS=Homo sapiens OX=9606 GN=PALLD PE=1 SV=3	Q8WX93	PALLD	151 kDa		7	3	0	0	#DIV/0!	10
408	60S ribosomal protein L31 OS=Homo sapiens OX=9606 GN=RPL31 PE=1 SV=1	B7Z4C8 (+4)	RPL31	15 kDa		6	4	0	0	#DIV/0!	10
411	Cleavage stimulation factor subunit 2 tau variant OS=Homo sapiens OX=9606 GN=CSTF2T PE=1 SV=1	Q9H0L4	CSTF2T	64 kDa	TRUE	5	5	0	0	#DIV/0!	10
416	CCR4-NOT transcription complex subunit 1 OS=Homo sapiens OX=9606 GN=CNOT1 PE=1 SV=2	A5YKK6	CNOT1	267 kDa		5	5	0	0	#DIV/0!	10
421	Spartin OS=Homo sapiens OX=9606 GN=SPART PE=1 SV=1	Q8N0X7	SPART	73 kDa		6	4	0	0	#DIV/0!	10
427	Coatomer subunit gamma-2 OS=Homo sapiens OX=9606 GN=COPG2 PE=1 SV=1	Q9UBF2	COPG2	98 kDa	TRUE	4	6	0	0	#DIV/0!	10
430	Coatomer subunit gamma-1 OS=Homo sapiens OX=9606 GN=COPG1 PE=1 SV=1	Q9Y678	COPG1	98 kDa	TRUE	6	4	0	0	#DIV/0!	10
438	BAG family molecular chaperone regulator 3 OS=Homo sapiens OX=9606 GN=BAG3 PE=1 SV=3	O95817	BAG3	62 kDa		6	4	0	0	#DIV/0!	10
441	Methionine--tRNA ligase, cytoplasmic OS=Homo sapiens OX=9606 GN=MARS1 PE=1 SV=2	P56192	MARS1	101 kDa		5	5	0	0	#DIV/0!	10
442	Ubiquitin carboxyl-terminal hydrolase 10 OS=Homo sapiens OX=9606 GN=USP10 PE=1 SV=2	Q14694	USP10	87 kDa		7	3	0	0	#DIV/0!	10
450	Endoplasmin OS=Homo sapiens OX=9606 GN=HSP90B1 PE=1 SV=1	A0A087WT78 (+6)	HSP90B1	87 kDa	TRUE	6	4	0	0	#DIV/0!	10
462	D(2) dopamine receptor OS=Homo sapiens OX=9606 GN=DRD2 PE=3 SV=1	F8VUV1 (+1)	DRD2	51 kDa		6	4	0	0	#DIV/0!	10
463	rRNA 2'-O-methyltransferase fibrillarin (Fragment) OS=Homo sapiens OX=9606 GN=FBL PE=1 SV=1	M0QXL5 (+3)	FBL	27 kDa		5	5	0	0	#DIV/0!	10
372	Trifunctional enzyme subunit beta, mitochondrial OS=Homo sapiens OX=9606 GN=HADHB PE=1 SV=3	P55084	HADHB	51 kDa		4	5	0	0	#DIV/0!	9
418	60S ribosomal protein L10a OS=Homo sapiens OX=9606 GN=RPL10A PE=1 SV=2	P62906	RPL10A	25 kDa		5	4	0	0	#DIV/0!	9
429	Exportin-7 OS=Homo sapiens OX=9606 GN=XPO7 PE=1 SV=3	Q9UIA9	XPO7	124 kDa		5	4	0	0	#DIV/0!	9
440	Tricarboxylate transport protein, mitochondrial OS=Homo sapiens OX=9606 GN=SLC25A1 PE=1 SV=2	P53007	SLC25A1	34 kDa		4	5	0	0	#DIV/0!	9
444	Centrosomal protein of 85 kDa OS=Homo sapiens OX=9606 GN=CEP85 PE=1 SV=1	Q6P2H3	CEP85	86 kDa		5	4	0	0	#DIV/0!	9
448	Tyrosine-protein kinase CSK OS=Homo sapiens OX=9606 GN=CSK PE=1 SV=1	P41240	CSK	51 kDa		6	3	0	0	#DIV/0!	9
452	Schlafen family member 11 OS=Homo sapiens OX=9606 GN=SLFN11 PE=1 SV=2	Q7Z7L1	SLFN11	103 kDa		6	3	0	0	#DIV/0!	9
468	Probable ATP-dependent RNA helicase DDX6 OS=Homo sapiens OX=9606 GN=DDX6 PE=1 SV=2	P26196	DDX6	54 kDa		4	5	0	0	#DIV/0!	9
469	Peroxiredoxin-6 OS=Homo sapiens OX=9606 GN=PRDX6 PE=1 SV=3	P30041	PRDX6	25 kDa		5	4	0	0	#DIV/0!	9
473	DBIRD complex subunit ZNF326 OS=Homo sapiens OX=9606 GN=ZNF326 PE=1 SV=2	Q5BKZ1	ZNF326	66 kDa		4	5	0	0	#DIV/0!	9
474	Endophilin-A2 OS=Homo sapiens OX=9606 GN=SH3GL1 PE=1 SV=1	Q99961	SH3GL1	41 kDa		4	5	0	0	#DIV/0!	9
495	Eukaryotic translation initiation factor 4E type 2 OS=Homo sapiens OX=9606 GN=EIF4E2 PE=1 SV=1	O60573	EIF4E2	28 kDa		4	5	0	0	#DIV/0!	9
496	Spermidine synthase OS=Homo sapiens OX=9606 GN=SRM PE=1 SV=1	P19623	SRM	34 kDa		4	5	0	0	#DIV/0!	9
499	Transmembrane protein 33 OS=Homo sapiens OX=9606 GN=TMEM33 PE=1 SV=2	P57088	TMEM33	28 kDa		5	4	0	0	#DIV/0!	9
500	Serine/threonine-protein phosphatase 2A 55 kDa regulatory subunit B alpha isoform OS=Homo sapiens OX=9606 GN=PPP2R2A PE=1 SV=1	P63151	PPP2R2A	52 kDa		5	4	0	0	#DIV/0!	9
517	14-3-3 protein eta OS=Homo sapiens OX=9606 GN=YWHAH PE=1 SV=4	Q04917	YWHAH	28 kDa	TRUE	5	4	0	0	#DIV/0!	9
394	CLIP-associating protein 2 OS=Homo sapiens OX=9606 GN=CLASP2 PE=1 SV=1	A0A804HJG7	CLASP2	165 kDa		7	1	0	0	#DIV/0!	8
409	Voltage-dependent anion-selective channel protein 3 OS=Homo sapiens OX=9606 GN=VDAC3 PE=1 SV=1	Q9Y277	VDAC3	31 kDa	TRUE	6	2	0	0	#DIV/0!	8
410	Septin OS=Homo sapiens OX=9606 GN=SEPTIN6 PE=1 SV=1	B1AMS2 (+1)	SEPTIN6	49 kDa	TRUE	4	4	0	0	#DIV/0!	8
425	Cancer-related nucleoside-triphosphatase OS=Homo sapiens OX=9606 GN=NTPCR PE=1 SV=1	Q9BSD7	NTPCR	21 kDa		4	4	0	0	#DIV/0!	8
447	Nucleolar protein 58 OS=Homo sapiens OX=9606 GN=NOP58 PE=1 SV=1	Q9Y2X3	NOP58	60 kDa		5	3	0	0	#DIV/0!	8
457	ATP-binding cassette sub-family D member 3 OS=Homo sapiens OX=9606 GN=ABCD3 PE=1 SV=2	A0A3B3ITW3 (+1)	ABCD3	75 kDa		3	5	0	0	#DIV/0!	8
464	Cyclin-G-associated kinase OS=Homo sapiens OX=9606 GN=GAK PE=1 SV=2	O14976	GAK	143 kDa		5	3	0	0	#DIV/0!	8
465	Sorting nexin-2 OS=Homo sapiens OX=9606 GN=SNX2 PE=1 SV=2	O60749	SNX2	58 kDa		4	4	0	0	#DIV/0!	8
466	ATP synthase subunit g, mitochondrial OS=Homo sapiens OX=9606 GN=ATP5MG PE=1 SV=3	O75964	ATP5MG	11 kDa		4	4	0	0	#DIV/0!	8
476	DDB1- and CUL4-associated factor 7 OS=Homo sapiens OX=9606 GN=DCAF7 PE=1 SV=1	P61962	DCAF7	39 kDa		5	3	0	0	#DIV/0!	8
477	Eukaryotic peptide chain release factor subunit 1 OS=Homo sapiens OX=9606 GN=ETF1 PE=1 SV=3	P62495	ETF1	49 kDa		4	4	0	0	#DIV/0!	8
489	Interferon-inducible double-stranded RNA-dependent protein kinase activator A OS=Homo sapiens OX=9606 GN=PRKRA PE=1 SV=1	A0A7I2V5H3 (+2)	PRKRA	22 kDa		4	4	0	0	#DIV/0!	8
497	Replication factor C subunit 2 OS=Homo sapiens OX=9606 GN=RFC2 PE=1 SV=3	P35250	RFC2	39 kDa		5	3	0	0	#DIV/0!	8
512	Probable 28S rRNA (cytosine(4447)-C(5))-methyltransferase OS=Homo sapiens OX=9606 GN=NOP2 PE=1 SV=2	P46087	NOP2	89 kDa		5	3	0	0	#DIV/0!	8
523	Peptidylprolyl isomerase (Fragment) OS=Homo sapiens OX=9606 GN=AIP PE=1 SV=1	A0A804HKH9 (+1)	AIP	36 kDa		5	3	0	0	#DIV/0!	8
525	Structural maintenance of chromosomes protein 2 OS=Homo sapiens OX=9606 GN=SMC2 PE=1 SV=2	O95347	SMC2	136 kDa		4	4	0	0	#DIV/0!	8
526	Striatin-3 OS=Homo sapiens OX=9606 GN=STRN3 PE=1 SV=3	Q13033	STRN3	87 kDa		4	4	0	0	#DIV/0!	8
529	Cytoskeleton-associated protein 2 OS=Homo sapiens OX=9606 GN=CKAP2 PE=1 SV=1	Q8WWK9	CKAP2	77 kDa		4	4	0	0	#DIV/0!	8
538	26S proteasome regulatory subunit 10B OS=Homo sapiens OX=9606 GN=PSMC6 PE=1 SV=1	P62333	PSMC6	44 kDa		5	3	0	0	#DIV/0!	8
383	Developmentally-regulated GTP-binding protein 2 OS=Homo sapiens OX=9606 GN=DRG2 PE=1 SV=1	P55039	DRG2	41 kDa	TRUE	5	2	0	0	#DIV/0!	7
387	Melanoma-associated antigen D2 OS=Homo sapiens OX=9606 GN=MAGED2 PE=1 SV=2	Q5H909 (+1)	MAGED2	63 kDa		5	2	0	0	#DIV/0!	7
422	Enhancer of mRNA-decapping protein 3 OS=Homo sapiens OX=9606 GN=EDC3 PE=1 SV=1	Q96F86	EDC3	56 kDa		4	3	0	0	#DIV/0!	7
455	L-lactate dehydrogenase A chain OS=Homo sapiens OX=9606 GN=LDHA PE=1 SV=2	P00338	LDHA	37 kDa	TRUE	3	4	0	0	#DIV/0!	7
458	Transportin-1 OS=Homo sapiens OX=9606 GN=TNPO1 PE=1 SV=1	A0A7P0Z4D3 (+1)	TNPO1	99 kDa		4	3	0	0	#DIV/0!	7
459	MICOS complex subunit MIC60 OS=Homo sapiens OX=9606 GN=IMMT PE=1 SV=2	B9A067 (+1)	IMMT	79 kDa		3	4	0	0	#DIV/0!	7
479	Golgi-specific brefeldin A-resistance guanine nucleotide exchange factor 1 OS=Homo sapiens OX=9606 GN=GBF1 PE=1 SV=1	A0A669KB10 (+7)	GBF1	209 kDa	TRUE	4	3	0	0	#DIV/0!	7
480	Arfaptin-1 OS=Homo sapiens OX=9606 GN=ARFIP1 PE=1 SV=2	P53367	ARFIP1	42 kDa		5	2	0	0	#DIV/0!	7
487	Calcium/calmodulin-dependent protein kinase OS=Homo sapiens OX=9606 GN=CAMK2G PE=1 SV=1	A0A2Q3DQE3 (+2)	CAMK2G	62 kDa	TRUE	3	4	0	0	#DIV/0!	7
492	Protein transport protein Sec61 subunit alpha isoform 1 OS=Homo sapiens OX=9606 GN=SEC61A1 PE=1 SV=1	B4DR61 (+1)	SEC61A1	53 kDa		5	2	0	0	#DIV/0!	7
494	S-adenosylhomocysteine hydrolase-like protein 1 OS=Homo sapiens OX=9606 GN=AHCYL1 PE=1 SV=2	O43865	AHCYL1	59 kDa		4	3	0	0	#DIV/0!	7
506	Y-box-binding protein 1 OS=Homo sapiens OX=9606 GN=YBX1 PE=1 SV=3	P67809	YBX1	36 kDa		3	4	0	0	#DIV/0!	7
508	Core histone macro-H2A.1 OS=Homo sapiens OX=9606 GN=MACROH2A1 PE=1 SV=4	O75367	MACROH2A1	40 kDa		4	3	0	0	#DIV/0!	7
510	Developmentally-regulated GTP-binding protein 1 OS=Homo sapiens OX=9606 GN=DRG1 PE=1 SV=1	Q9Y295	DRG1	41 kDa	TRUE	5	2	0	0	#DIV/0!	7
518	Kinesin-like protein KIF2C OS=Homo sapiens OX=9606 GN=KIF2C PE=1 SV=2	Q99661	KIF2C	81 kDa	TRUE	6	1	0	0	#DIV/0!	7
519	Septin OS=Homo sapiens OX=9606 GN=SEPTIN8 PE=1 SV=1	A0A087X142 (+4)	SEPTIN8	49 kDa	TRUE	4	3	0	0	#DIV/0!	7
522	60 kDa chaperonin OS=Homo sapiens OX=9606 GN=HSPD1 PE=1 SV=1	A0A7I2V599 (+1)	HSPD1	58 kDa		4	3	0	0	#DIV/0!	7
533	AP-3 complex subunit beta-1 OS=Homo sapiens OX=9606 GN=AP3B1 PE=1 SV=3	O00203	AP3B1	121 kDa		3	4	0	0	#DIV/0!	7
550	Heat shock 70 kDa protein 4 OS=Homo sapiens OX=9606 GN=HSPA4 PE=1 SV=1	A0A087WTS8	HSPA4	53 kDa	TRUE	3	4	0	0	#DIV/0!	7
563	Serine/threonine-protein phosphatase 2A catalytic subunit beta isoform OS=Homo sapiens OX=9606 GN=PPP2CB PE=1 SV=1	P62714 (+1)	PPP2CB	36 kDa		4	3	0	0	#DIV/0!	7
570	Ubiquitin carboxyl-terminal hydrolase 7 OS=Homo sapiens OX=9606 GN=USP7 PE=1 SV=1	A0A669KBL1 (+2)	USP7	132 kDa		5	2	0	0	#DIV/0!	7
583	ATP-dependent RNA helicase DDX50 OS=Homo sapiens OX=9606 GN=DDX50 PE=1 SV=1	Q9BQ39	DDX50	83 kDa	TRUE	4	3	0	0	#DIV/0!	7
434	Alpha-centractin OS=Homo sapiens OX=9606 GN=ACTR1A PE=1 SV=1	P61163	ACTR1A	43 kDa		3	3	1	0	6	6
341	Ras-related protein Rab-1B OS=Homo sapiens OX=9606 GN=RAB1B PE=1 SV=1	Q9H0U4	RAB1B	22 kDa	TRUE	4	2	0	0	#DIV/0!	6
361	Neutral alpha-glucosidase AB OS=Homo sapiens OX=9606 GN=GANAB PE=1 SV=3	Q14697	GANAB	107 kDa		2	4	0	0	#DIV/0!	6
402	Coiled-coil domain-containing protein 6 OS=Homo sapiens OX=9606 GN=CCDC6 PE=1 SV=2	Q16204	CCDC6	53 kDa		2	4	0	0	#DIV/0!	6
453	Importin-7 OS=Homo sapiens OX=9606 GN=IPO7 PE=1 SV=1	O95373	IPO7	120 kDa		1	5	0	0	#DIV/0!	6
456	Nuclear mitotic apparatus protein 1 OS=Homo sapiens OX=9606 GN=NUMA1 PE=1 SV=1	A0A087WY61 (+1)	NUMA1	236 kDa		5	1	0	0	#DIV/0!	6
460	DNA-directed RNA polymerase subunit beta OS=Homo sapiens OX=9606 GN=POLR2B PE=1 SV=2	C9J2Y9 (+1)	POLR2B	133 kDa		3	3	0	0	#DIV/0!	6
486	AP-2 complex subunit mu OS=Homo sapiens OX=9606 GN=AP2M1 PE=1 SV=1	A0A087WY71 (+2)	AP2M1	50 kDa		3	3	0	0	#DIV/0!	6
491	Ribose-phosphate pyrophosphokinase 1 OS=Homo sapiens OX=9606 GN=PRPS1 PE=1 SV=2	B1ALA9 (+1)	PRPS1	31 kDa		2	4	0	0	#DIV/0!	6
501	Histone deacetylase 1 OS=Homo sapiens OX=9606 GN=HDAC1 PE=1 SV=1	Q13547	HDAC1	55 kDa		3	3	0	0	#DIV/0!	6
504	Ras-related protein Rab-7a OS=Homo sapiens OX=9606 GN=RAB7A PE=1 SV=1	A0A6Q8PG52 (+2)	RAB7A	24 kDa		4	2	0	0	#DIV/0!	6
507	Microtubule-associated protein RP/EB family member 1 OS=Homo sapiens OX=9606 GN=MAPRE1 PE=1 SV=3	Q15691	MAPRE1	30 kDa		3	3	0	0	#DIV/0!	6
511	Very-long-chain enoyl-CoA reductase OS=Homo sapiens OX=9606 GN=TECR PE=1 SV=1	Q9NZ01	TECR	36 kDa		3	3	0	0	#DIV/0!	6
513	U2 small nuclear ribonucleoprotein A' OS=Homo sapiens OX=9606 GN=SNRPA1 PE=1 SV=2	P09661	SNRPA1	28 kDa		4	2	0	0	#DIV/0!	6
514	Adenine phosphoribosyltransferase OS=Homo sapiens OX=9606 GN=APRT PE=1 SV=1	H3BQZ9 (+1)	APRT	17 kDa		4	2	0	0	#DIV/0!	6
537	WD repeat and coiled-coil-containing protein OS=Homo sapiens OX=9606 GN=WDCP PE=1 SV=1	Q9H6R7	WDCP	79 kDa		4	2	0	0	#DIV/0!	6
541	Eukaryotic translation initiation factor 2 subunit 1 OS=Homo sapiens OX=9606 GN=EIF2S1 PE=1 SV=3	P05198	EIF2S1	36 kDa		4	2	0	0	#DIV/0!	6
547	Nucleolar protein 56 OS=Homo sapiens OX=9606 GN=NOP56 PE=1 SV=4	O00567	NOP56	66 kDa		4	2	0	0	#DIV/0!	6
548	Importin subunit alpha-7 OS=Homo sapiens OX=9606 GN=KPNA6 PE=1 SV=1	O60684	KPNA6	60 kDa	TRUE	4	2	0	0	#DIV/0!	6
553	Endothelial differentiation-related factor 1 OS=Homo sapiens OX=9606 GN=EDF1 PE=1 SV=1	O60869	EDF1	16 kDa		4	2	0	0	#DIV/0!	6
554	Glutaminyl-tRNA synthetase (Fragment) OS=Homo sapiens OX=9606 GN=QARS1 PE=1 SV=1	A0A1B0GVU9 (+1)	QARS1	84 kDa		3	3	0	0	#DIV/0!	6
555	Clathrin interactor 1 OS=Homo sapiens OX=9606 GN=CLINT1 PE=1 SV=1	Q14677	CLINT1	68 kDa		3	3	0	0	#DIV/0!	6
559	SLAIN motif-containing protein 1 OS=Homo sapiens OX=9606 GN=SLAIN1 PE=1 SV=1	A0A0A0MSS3 (+2)	SLAIN1	62 kDa		3	3	0	0	#DIV/0!	6
567	Guanine nucleotide-binding protein-like 3 OS=Homo sapiens OX=9606 GN=GNL3 PE=1 SV=2	Q9BVP2	GNL3	62 kDa		4	2	0	0	#DIV/0!	6
574	Protein CIP2A OS=Homo sapiens OX=9606 GN=CIP2A PE=1 SV=1	A0A087X211 (+1)	CIP2A	102 kDa		4	2	0	0	#DIV/0!	6
582	Paraspeckle component 1 OS=Homo sapiens OX=9606 GN=PSPC1 PE=1 SV=1	Q8WXF1	PSPC1	59 kDa	TRUE	3	3	0	0	#DIV/0!	6
584	Inorganic pyrophosphatase OS=Homo sapiens OX=9606 GN=PPA1 PE=1 SV=2	Q15181	PPA1	33 kDa		3	3	0	0	#DIV/0!	6
585	Polymerase delta-interacting protein 3 OS=Homo sapiens OX=9606 GN=POLDIP3 PE=1 SV=1	F6VRR5 (+1)	POLDIP3	48 kDa		3	3	0	0	#DIV/0!	6
586	Eukaryotic translation initiation factor 4E OS=Homo sapiens OX=9606 GN=EIF4E PE=1 SV=1	D6RBW1 (+1)	EIF4E	29 kDa		3	3	0	0	#DIV/0!	6
595	Mitochondrial carrier homolog 2 OS=Homo sapiens OX=9606 GN=MTCH2 PE=1 SV=1	Q9Y6C9	MTCH2	33 kDa		4	2	0	0	#DIV/0!	6
598	Protein disulfide-isomerase A6 OS=Homo sapiens OX=9606 GN=PDIA6 PE=1 SV=1	Q15084	PDIA6	48 kDa		2	4	0	0	#DIV/0!	6
605	26S proteasome AAA-ATPase subunit RPT1 OS=Homo sapiens OX=9606 GN=PSMC2 PE=1 SV=1	C9JX88 (+1)	PSMC2	48 kDa		2	4	0	0	#DIV/0!	6
607	Protein disulfide-isomerase A3 OS=Homo sapiens OX=9606 GN=PDIA3 PE=1 SV=4	P30101	PDIA3	57 kDa		3	3	0	0	#DIV/0!	6
611	Partner of Y14 and mago OS=Homo sapiens OX=9606 GN=PYM1 PE=1 SV=1	Q9BRP8	PYM1	23 kDa		4	2	0	0	#DIV/0!	6
612	Programmed cell death protein 2-like OS=Homo sapiens OX=9606 GN=PDCD2L PE=1 SV=1	Q9BRP1	PDCD2L	39 kDa		4	2	0	0	#DIV/0!	6
614	Replication factor C subunit 5 OS=Homo sapiens OX=9606 GN=RFC5 PE=1 SV=1	P40937	RFC5	38 kDa		4	2	0	0	#DIV/0!	6
629	Serine/threonine-protein phosphatase (Fragment) OS=Homo sapiens OX=9606 GN=PPP5C PE=1 SV=1	H0YDU8 (+1)	PPP5C	55 kDa		5	1	0	0	#DIV/0!	6
449	Tyrosine--tRNA ligase OS=Homo sapiens OX=9606 GN=YARS1 PE=1 SV=1	A0A6Q8PFX2	YARS1	54 kDa		3	2	0	0	#DIV/0!	5
454	Cullin-2 OS=Homo sapiens OX=9606 GN=CUL2 PE=1 SV=1	A0A0A0MTN0 (+1)	CUL2	89 kDa		4	1	0	0	#DIV/0!	5
485	Dedicator of cytokinesis protein 7 OS=Homo sapiens OX=9606 GN=DOCK7 PE=1 SV=4	Q96N67	DOCK7	243 kDa		4	1	0	0	#DIV/0!	5
509	40S ribosomal protein SA OS=Homo sapiens OX=9606 GN=RPSA PE=1 SV=1	A0A0C4DG17 (+2)	RPSA	33 kDa		2	3	0	0	#DIV/0!	5
521	Dihydropyrimidinase-related protein 2 OS=Homo sapiens OX=9606 GN=DPYSL2 PE=1 SV=1	Q16555	DPYSL2	62 kDa		2	3	0	0	#DIV/0!	5
532	Importin-9 OS=Homo sapiens OX=9606 GN=IPO9 PE=1 SV=3	Q96P70	IPO9	116 kDa		3	2	0	0	#DIV/0!	5
542	Very-long-chain 3-oxoacyl-CoA reductase OS=Homo sapiens OX=9606 GN=HSD17B12 PE=1 SV=2	Q53GQ0	HSD17B12	34 kDa		3	2	0	0	#DIV/0!	5
549	Casein kinase I isoform delta OS=Homo sapiens OX=9606 GN=CSNK1D PE=1 SV=2	H7BYT1 (+1)	CSNK1D	49 kDa	TRUE	4	1	0	0	#DIV/0!	5
556	NME1-NME2 readthrough OS=Homo sapiens OX=9606 GN=NME1-NME2 PE=1 SV=1	J3KPD9 (+2)	NME1-NME2	22 kDa		2	3	0	0	#DIV/0!	5
558	Eukaryotic translation initiation factor 3 subunit E OS=Homo sapiens OX=9606 GN=EIF3E PE=1 SV=1	A0A7I2V2H9 (+7)	EIF3E	53 kDa		3	2	0	0	#DIV/0!	5
565	Nucleosome assembly protein 1-like 4 (Fragment) OS=Homo sapiens OX=9606 GN=NAP1L4 PE=1 SV=1	C9J6D1 (+5)	NAP1L4	20 kDa	TRUE	3	2	0	0	#DIV/0!	5
568	Cell cycle and apoptosis regulator protein 2 OS=Homo sapiens OX=9606 GN=CCAR2 PE=1 SV=2	Q8N163	CCAR2	103 kDa		3	2	0	0	#DIV/0!	5
571	FAS-associated factor 2 OS=Homo sapiens OX=9606 GN=FAF2 PE=1 SV=2	Q96CS3	FAF2	53 kDa		2	3	0	0	#DIV/0!	5
577	Protein FAM91A1 OS=Homo sapiens OX=9606 GN=FAM91A1 PE=1 SV=3	Q658Y4	FAM91A1	94 kDa		3	2	0	0	#DIV/0!	5
579	Flap endonuclease 1 OS=Homo sapiens OX=9606 GN=FEN1 PE=1 SV=1	P39748	FEN1	43 kDa		1	4	0	0	#DIV/0!	5
580	Cyclin-dependent kinase 2 OS=Homo sapiens OX=9606 GN=CDK2 PE=1 SV=1	G3V5T9 (+1)	CDK2	39 kDa	TRUE	3	2	0	0	#DIV/0!	5
587	Coronin-1B OS=Homo sapiens OX=9606 GN=CORO1B PE=1 SV=1	Q9BR76	CORO1B	54 kDa		2	3	0	0	#DIV/0!	5
588	Tryptophan--tRNA ligase, cytoplasmic OS=Homo sapiens OX=9606 GN=WARS1 PE=1 SV=2	P23381	WARS1	53 kDa		2	3	0	0	#DIV/0!	5
589	Seryl-tRNA synthetase OS=Homo sapiens OX=9606 GN=SARS1 PE=1 SV=1	Q5T5C7	SARS1	61 kDa		3	2	0	0	#DIV/0!	5
590	Non-specific serine/threonine protein kinase OS=Homo sapiens OX=9606 GN=CSNK2A1 PE=1 SV=1	A0A2R8Y4H0 (+4)	CSNK2A1	30 kDa	TRUE	3	2	0	0	#DIV/0!	5
591	55 kDa erythrocyte membrane protein OS=Homo sapiens OX=9606 GN=MPP1 PE=1 SV=2	Q00013	MPP1	52 kDa		3	2	0	0	#DIV/0!	5
593	Phosphatidylinositol-binding clathrin assembly protein OS=Homo sapiens OX=9606 GN=PICALM PE=1 SV=2	Q13492	PICALM	71 kDa		2	3	0	0	#DIV/0!	5
596	40S ribosomal protein S10 OS=Homo sapiens OX=9606 GN=RPS10 PE=1 SV=1	P46783	RPS10	19 kDa		3	2	0	0	#DIV/0!	5
600	DNA mismatch repair protein Msh2 OS=Homo sapiens OX=9606 GN=MSH2 PE=1 SV=1	P43246	MSH2	105 kDa		3	2	0	0	#DIV/0!	5
603	HEAT repeat-containing protein 1 OS=Homo sapiens OX=9606 GN=HEATR1 PE=1 SV=1	Q5T3Q7	HEATR1	233 kDa		2	3	0	0	#DIV/0!	5
613	Transforming acidic coiled-coil-containing protein 3 OS=Homo sapiens OX=9606 GN=TACC3 PE=1 SV=1	A0A494BZT8 (+1)	TACC3	90 kDa		3	2	0	0	#DIV/0!	5
621	26S proteasome regulatory subunit 4 OS=Homo sapiens OX=9606 GN=PSMC1 PE=1 SV=1	P62191	PSMC1	49 kDa		2	3	0	0	#DIV/0!	5
623	Low molecular weight phosphotyrosine protein phosphatase OS=Homo sapiens OX=9606 GN=ACP1 PE=1 SV=3	P24666	ACP1	18 kDa		1	4	0	0	#DIV/0!	5
627	ELKS/Rab6-interacting/CAST family member 1 OS=Homo sapiens OX=9606 GN=ERC1 PE=1 SV=1	G8JLD3 (+3)	ERC1	125 kDa		4	1	0	0	#DIV/0!	5
630	Tropomodulin-3 OS=Homo sapiens OX=9606 GN=TMOD3 PE=1 SV=1	Q9NYL9	TMOD3	40 kDa		4	1	0	0	#DIV/0!	5
641	Tyrosine-protein phosphatase non-receptor type 23 OS=Homo sapiens OX=9606 GN=PTPN23 PE=1 SV=1	Q9H3S7	PTPN23	179 kDa		3	2	0	0	#DIV/0!	5
642	Tubulin-folding cofactor E OS=Homo sapiens OX=9606 GN=TBCE PE=1 SV=1	A0A2R8Y5Q8 (+1)	TBCE	62 kDa		3	2	0	0	#DIV/0!	5
643	Calcium-binding mitochondrial carrier protein SCaMC-1 OS=Homo sapiens OX=9606 GN=SLC25A24 PE=1 SV=2	Q6NUK1	SLC25A24	53 kDa		2	3	0	0	#DIV/0!	5
644	Ras-related protein Rab-5C OS=Homo sapiens OX=9606 GN=RAB5C PE=1 SV=2	P51148	RAB5C	23 kDa	TRUE	2	3	0	0	#DIV/0!	5
646	Myosin phosphatase Rho-interacting protein OS=Homo sapiens OX=9606 GN=MPRIP PE=1 SV=3	Q6WCQ1	MPRIP	117 kDa		3	2	0	0	#DIV/0!	5
651	EBNA1 binding protein 2, isoform CRA_d OS=Homo sapiens OX=9606 GN=EBNA1BP2 PE=1 SV=1	H7C2Q8	EBNA1BP2	41 kDa		2	3	0	0	#DIV/0!	5
653	EF-hand domain-containing protein D2 OS=Homo sapiens OX=9606 GN=EFHD2 PE=1 SV=1	Q96C19	EFHD2	27 kDa		3	2	0	0	#DIV/0!	5
654	F-actin-capping protein subunit alpha-1 OS=Homo sapiens OX=9606 GN=CAPZA1 PE=1 SV=3	P52907	CAPZA1	33 kDa	TRUE	3	2	0	0	#DIV/0!	5
655	MMS19 nucleotide excision repair protein homolog OS=Homo sapiens OX=9606 GN=MMS19 PE=1 SV=2	Q96T76	MMS19	113 kDa		3	2	0	0	#DIV/0!	5
656	Ras-related protein Rab-10 OS=Homo sapiens OX=9606 GN=RAB10 PE=1 SV=1	P61026	RAB10	23 kDa	TRUE	2	3	0	0	#DIV/0!	5
676	Paladin OS=Homo sapiens OX=9606 GN=PALD1 PE=1 SV=3	Q9ULE6	PALD1	97 kDa		1	4	0	0	#DIV/0!	5
678	PDZ and LIM domain protein 7 (Fragment) OS=Homo sapiens OX=9606 GN=PDLIM7 PE=1 SV=1	D6RF83 (+3)	PDLIM7	18 kDa		4	1	0	0	#DIV/0!	5
516	Mitochondrial dicarboxylate carrier OS=Homo sapiens OX=9606 GN=SLC25A10 PE=1 SV=2	Q9UBX3	SLC25A10	31 kDa		3	1	0	0	#DIV/0!	4
539	40S ribosomal protein S17 OS=Homo sapiens OX=9606 GN=RPS17 PE=1 SV=2	P08708	RPS17	16 kDa		3	1	0	0	#DIV/0!	4
572	Double-stranded RNA-specific adenosine deaminase OS=Homo sapiens OX=9606 GN=ADAR PE=1 SV=1	A0A7P0Z4F9 (+1)	ADAR	102 kDa		2	2	0	0	#DIV/0!	4
573	Heterochromatin protein 1-binding protein 3 OS=Homo sapiens OX=9606 GN=HP1BP3 PE=1 SV=1	Q5SSJ5	HP1BP3	61 kDa		2	2	0	0	#DIV/0!	4
575	Isocitrate dehydrogenase [NADP], mitochondrial OS=Homo sapiens OX=9606 GN=IDH2 PE=1 SV=2	P48735	IDH2	51 kDa		3	1	0	0	#DIV/0!	4
578	HCG2043378, isoform CRA_b OS=Homo sapiens OX=9606 GN=TWF2 PE=1 SV=1	A0A7I2V5B1 (+1)	TWF2	28 kDa	TRUE	3	1	0	0	#DIV/0!	4
581	DNA replication licensing factor MCM3 OS=Homo sapiens OX=9606 GN=MCM3 PE=1 SV=3	P25205	MCM3	91 kDa		3	1	0	0	#DIV/0!	4
592	Surfeit locus protein 4 OS=Homo sapiens OX=9606 GN=SURF4 PE=1 SV=3	O15260 (+1)	SURF4	30 kDa		2	2	0	0	#DIV/0!	4
599	Ubiquitin-conjugating enzyme E2 D3 OS=Homo sapiens OX=9606 GN=UBE2D3 PE=1 SV=1	A0A087WY85 (+1)	UBE2D3	17 kDa		2	2	0	0	#DIV/0!	4
601	Protein numb homolog OS=Homo sapiens OX=9606 GN=NUMB PE=1 SV=2	P49757	NUMB	71 kDa		2	2	0	0	#DIV/0!	4
615	ATP-dependent RNA helicase DHX15 OS=Homo sapiens OX=9606 GN=DHX15 PE=1 SV=2	O43143	DHX15	91 kDa		3	1	0	0	#DIV/0!	4
617	Ras-related protein Rab-2A OS=Homo sapiens OX=9606 GN=RAB2A PE=1 SV=1	E9PKL7	RAB2A	21 kDa		3	1	0	0	#DIV/0!	4
618	NADH dehydrogenase [ubiquinone] 1 alpha subcomplex subunit 9, mitochondrial OS=Homo sapiens OX=9606 GN=NDUFA9 PE=1 SV=2	Q16795	NDUFA9	43 kDa		3	1	0	0	#DIV/0!	4
619	Pescadillo homolog OS=Homo sapiens OX=9606 GN=PES1 PE=1 SV=1	B5MCF9 (+1)	PES1	66 kDa		2	2	0	0	#DIV/0!	4
626	Immunoglobulin-binding protein 1 OS=Homo sapiens OX=9606 GN=IGBP1 PE=1 SV=1	P78318	IGBP1	39 kDa		3	1	0	0	#DIV/0!	4
631	FACT complex subunit SPT16 OS=Homo sapiens OX=9606 GN=SUPT16H PE=1 SV=1	Q9Y5B9	SUPT16H	120 kDa		3	1	0	0	#DIV/0!	4
634	ADP-ribosylation factor GTPase-activating protein 2 (Fragment) OS=Homo sapiens OX=9606 GN=ARFGAP2 PE=1 SV=1	E9PIY6 (+2)	ARFGAP2	36 kDa	TRUE	3	1	0	0	#DIV/0!	4
635	L-lactate dehydrogenase OS=Homo sapiens OX=9606 GN=LDHB PE=1 SV=1	A0A5F9ZHM4 (+1)	LDHB	37 kDa	TRUE	1	3	0	0	#DIV/0!	4
645	Ras-related protein Rab-21 OS=Homo sapiens OX=9606 GN=RAB21 PE=1 SV=3	Q9UL25	RAB21	24 kDa		2	2	0	0	#DIV/0!	4
647	Phosphoribosylformylglycinamidine synthase OS=Homo sapiens OX=9606 GN=PFAS PE=1 SV=4	O15067	PFAS	145 kDa		2	2	0	0	#DIV/0!	4
648	Probable ATP-dependent RNA helicase DDX47 OS=Homo sapiens OX=9606 GN=DDX47 PE=1 SV=1	Q9H0S4	DDX47	51 kDa		2	2	0	0	#DIV/0!	4
649	Splicing factor 3A subunit 3 OS=Homo sapiens OX=9606 GN=SF3A3 PE=1 SV=1	Q12874	SF3A3	59 kDa		2	2	0	0	#DIV/0!	4
650	Acylglycerol kinase, mitochondrial OS=Homo sapiens OX=9606 GN=AGK PE=1 SV=1	A0A3B3ISZ0 (+3)	AGK	39 kDa		2	2	0	0	#DIV/0!	4
652	Profilin OS=Homo sapiens OX=9606 GN=PFN2 PE=1 SV=1	C9J0J7 (+1)	PFN2	10 kDa		2	2	0	0	#DIV/0!	4
660	40S ribosomal protein S25 OS=Homo sapiens OX=9606 GN=RPS25 PE=1 SV=1	P62851	RPS25	14 kDa		3	1	0	0	#DIV/0!	4
664	IST1 homolog (Fragment) OS=Homo sapiens OX=9606 GN=IST1 PE=1 SV=1	H3BMU1 (+3)	IST1	23 kDa		3	1	0	0	#DIV/0!	4
666	DNA replication licensing factor MCM5 OS=Homo sapiens OX=9606 GN=MCM5 PE=1 SV=5	P33992	MCM5	82 kDa		2	2	0	0	#DIV/0!	4
669	Thioredoxin OS=Homo sapiens OX=9606 GN=TXN PE=1 SV=3	P10599	TXN	12 kDa		3	1	0	0	#DIV/0!	4
670	RNA helicase OS=Homo sapiens OX=9606 GN=DHX30 PE=1 SV=1	H7BXY3	DHX30	131 kDa		2	2	0	0	#DIV/0!	4
682	Ras-related C3 botulinum toxin substrate 1 OS=Homo sapiens OX=9606 GN=RAC1 PE=1 SV=1	P63000	RAC1	21 kDa		2	2	0	0	#DIV/0!	4
683	Double-stranded RNA-binding protein Staufen homolog 1 OS=Homo sapiens OX=9606 GN=STAU1 PE=1 SV=2	O95793 (+1)	STAU1	63 kDa		2	2	0	0	#DIV/0!	4
684	NEDD8 OS=Homo sapiens OX=9606 GN=NEDD8 PE=1 SV=1	Q15843	NEDD8	9 kDa		2	2	0	0	#DIV/0!	4
685	26S proteasome non-ATPase regulatory subunit 14 OS=Homo sapiens OX=9606 GN=PSMD14 PE=1 SV=1	O00487	PSMD14	35 kDa		2	2	0	0	#DIV/0!	4
686	RNA-binding protein 39 (Fragment) OS=Homo sapiens OX=9606 GN=RBM39 PE=1 SV=1	A0A0U1RQH7 (+4)	RBM39	27 kDa		2	2	0	0	#DIV/0!	4
687	Protein FAM98A OS=Homo sapiens OX=9606 GN=FAM98A PE=1 SV=1	E9PH82 (+1)	FAM98A	34 kDa		2	2	0	0	#DIV/0!	4
688	Eukaryotic translation elongation factor 1 epsilon-1 OS=Homo sapiens OX=9606 GN=EEF1E1 PE=1 SV=1	O43324	EEF1E1	20 kDa		2	2	0	0	#DIV/0!	4
689	Protein mago nashi homolog 2 OS=Homo sapiens OX=9606 GN=MAGOHB PE=1 SV=1	F5H6N1 (+2)	MAGOHB	11 kDa		2	2	0	0	#DIV/0!	4
690	Lactoylglutathione lyase OS=Homo sapiens OX=9606 GN=GLO1 PE=1 SV=4	Q04760	GLO1	21 kDa		2	2	0	0	#DIV/0!	4
691	Peripheral-type benzodiazepine receptor (Fragment) OS=Homo sapiens OX=9606 GN=TSPO PE=1 SV=1	B1AH87 (+1)	TSPO	12 kDa		2	2	0	0	#DIV/0!	4
692	Ankyrin-3 OS=Homo sapiens OX=9606 GN=ANK3 PE=1 SV=3	Q12955	ANK3	480 kDa		2	2	0	0	#DIV/0!	4
693	LIM domain-containing protein 1 OS=Homo sapiens OX=9606 GN=LIMD1 PE=1 SV=1	C9JRJ5 (+1)	LIMD1	66 kDa		2	2	0	0	#DIV/0!	4
694	28S ribosomal protein S17, mitochondrial (Fragment) OS=Homo sapiens OX=9606 GN=MRPS17 PE=1 SV=1	E9PE17 (+2)	MRPS17	14 kDa		2	2	0	0	#DIV/0!	4
695	C-terminal-binding protein 2 OS=Homo sapiens OX=9606 GN=CTBP2 PE=1 SV=1	P56545	CTBP2	49 kDa		2	2	0	0	#DIV/0!	4
702	Transcription factor p65 OS=Homo sapiens OX=9606 GN=RELA PE=1 SV=1	A0A087X0W8 (+3)	RELA	50 kDa		2	2	0	0	#DIV/0!	4
704	Small nuclear ribonucleoprotein Sm D3 OS=Homo sapiens OX=9606 GN=SNRPD3 PE=1 SV=1	P62318	SNRPD3	14 kDa		2	2	0	0	#DIV/0!	4
713	28 kDa heat- and acid-stable phosphoprotein OS=Homo sapiens OX=9606 GN=PDAP1 PE=1 SV=1	Q13442	PDAP1	21 kDa		3	1	0	0	#DIV/0!	4
714	Replication factor C subunit 1 OS=Homo sapiens OX=9606 GN=RFC1 PE=1 SV=4	P35251	RFC1	128 kDa		3	1	0	0	#DIV/0!	4
719	ATP-dependent DNA/RNA helicase DHX36 OS=Homo sapiens OX=9606 GN=DHX36 PE=1 SV=2	Q9H2U1	DHX36	115 kDa		3	1	0	0	#DIV/0!	4
722	Adaptin ear-binding coat-associated protein 2 OS=Homo sapiens OX=9606 GN=NECAP2 PE=1 SV=1	D6RAN6 (+2)	NECAP2	11 kDa		1	3	0	0	#DIV/0!	4
723	Ras-related protein Rab-11A (Fragment) OS=Homo sapiens OX=9606 GN=RAB11A PE=4 SV=1	H3BMH2 (+3)	RAB11A	18 kDa		3	1	0	0	#DIV/0!	4
727	mRNA-decapping enzyme 1B OS=Homo sapiens OX=9606 GN=DCP1B PE=1 SV=2	Q8IZD4	DCP1B	68 kDa		3	1	0	0	#DIV/0!	4
