## Supplementary material for "Proximity labeling and orthogonal nanobody pulldown (ID-oPD) approaches to map the spinophilin interactome uncover a putative role for spinophilin in protein homeostasis": Table S8

### Sheet: Table S8
Figure 7B
Synaptoneurosome enrichment normalized to total protein (Ratio of normalized homogenate)
	Spinophilin	PSD95	GluN2B	GluA2	PP1a	PP1g1
Theoretical mean	1	1	1	1	1	1
Actual mean	0.6111	1.135	1.811	0.8527	0.1162	0.1097
Number of values	4	4	4	4	4	4
One sample t test
t, df	t=7.111, df=3	t=0.8702, df=3	t=1.757, df=3	t=1.245, df=3	t=65.78, df=3	t=41.00, df=3
P value (two tailed)	0.0057	0.4482	0.1772	0.3014	<0.0001	<0.0001
P value summary	**	ns	ns	ns	****	****
Significant (alpha=0.05)?	Yes	No	No	No	Yes	Yes
How big is the discrepancy?
Discrepancy	-0.3889	0.1354	0.8108	-0.1473	-0.8838	-0.8903
SD of discrepancy	0.1094	0.3111	0.9231	0.2366	0.02687	0.04343
SEM of discrepancy	0.05469	0.1556	0.4615	0.1183	0.01343	0.02172
95% confidence interval	-0.5629 to -0.2149	-0.3597 to 0.6305	-0.6580 to 2.280	-0.5238 to 0.2291	-0.9265 to -0.8410	-0.9595 to -0.8212
R squared (partial eta squared)	0.944	0.2015	0.5071	0.3408	0.9993	0.9982
PSD enrichment normalized to total protein (Ratio of normalized homogenate)
	Spinophilin	PSD95	GluN2B	GluA2	PP1a	PP1g1
Theoretical mean	1	1	1	1	1	1
Actual mean	0.6878	10.25	3.821	1.127	0.3559	0.4694
Number of values	4	4	4	4	4	4
One sample t test
t, df	t=1.444, df=3	t=2.316, df=3	t=3.797, df=3	t=0.1935, df=3	t=11.47, df=3	t=2.926, df=3
P value (two tailed)	0.2444	0.1034	0.0321	0.8589	0.0014	0.0612
P value summary	ns	ns	*	ns	**	ns
Significant (alpha=0.05)?	No	No	Yes	No	Yes	No
How big is the discrepancy?
Discrepancy	-0.3122	9.247	2.821	0.127	-0.6441	-0.5306
SD of discrepancy	0.4323	7.984	1.486	1.312	0.1124	0.3626
SEM of discrepancy	0.2162	3.992	0.7428	0.6562	0.05618	0.1813
95% confidence interval	-1.000 to 0.3758	-3.458 to 21.95	0.4566 to 5.185	-1.961 to 2.215	-0.8229 to -0.4653	-1.108 to 0.04641
R squared (partial eta squared)	0.4101	0.6414	0.8278	0.01233	0.9777	0.7406
Figure 7C
Synaptoneurosome protein signal normalized to homogenate (KO/WT ratio)
	PSD-95	GluN2B	GluA2	PP1a	PP1g1
Theoretical mean	1	1	1	1	1
Actual mean	0.4963	0.6136	0.9081	0.6464	0.4831
Number of values	4	4	4	4	4
One sample t test
t, df	t=2.497, df=3	t=2.544, df=3	t=1.722, df=3	t=1.851, df=3	t=2.968, df=3
P value (two tailed)	0.0879	0.0844	0.1835	0.1612	0.0592
P value summary	ns	ns	ns	ns	ns
Significant (alpha=0.05)?	No	No	No	No	No
How big is the discrepancy?
Discrepancy	-0.5037	-0.3864	-0.09191	-0.3536	-0.5169
SD of discrepancy	0.4035	0.3038	0.1067	0.3819	0.3483
SEM of discrepancy	0.2017	0.1519	0.05337	0.191	0.1742
95% confidence interval	-1.146 to 0.1383	-0.8698 to 0.09703	-0.2617 to 0.07792	-0.9613 to 0.2542	-1.071 to 0.03739
R squared (partial eta squared)	0.6751	0.6832	0.4972	0.5333	0.7459
Figure 7D
PSD protein signal normalized to homogenate (KO/WT ratio)
	PSD-95	GluN2B	GluA2	PP1g1	PP1a
Theoretical mean	1	1	1	1	1
Actual mean	0.3741	0.5317	0.6711	0.3469	0.466
Number of values	4	4	4	4	4
One sample t test
t, df	t=5.628, df=3	t=4.661, df=3	t=4.068, df=3	t=3.607, df=3	t=3.638, df=3
P value (two tailed)	0.0111	0.0186	0.0268	0.0366	0.0358
P value summary	*	*	*	*	*
Significant (alpha=0.05)?	Yes	Yes	Yes	Yes	Yes
How big is the discrepancy?
Discrepancy	-0.6259	-0.4683	-0.3289	-0.6531	-0.534
SD of discrepancy	0.2224	0.2009	0.1617	0.3621	0.2936
SEM of discrepancy	0.1112	0.1005	0.08084	0.181	0.1468
95% confidence interval	-0.9798 to -0.2720	-0.7880 to -0.1486	-0.5861 to -0.07160	-1.229 to -0.07693	-1.001 to -0.06686
R squared (partial eta squared)	0.9135	0.8787	0.8465	0.8127	0.8152
Figure 7E
Total protein signal normalized to homogenate (KO/WT ratio)
	Syn	PSD
Theoretical mean	1	1
Actual mean	0.6735	0.5103
Number of values	4	4
One sample t test
t, df	t=3.049, df=3	t=4.573, df=3
P value (two tailed)	0.0555	0.0196
P value summary	ns	*
Significant (alpha=0.05)?	No	Yes
How big is the discrepancy?
Discrepancy	-0.3265	-0.4897
SD of discrepancy	0.2142	0.2142
SEM of discrepancy	0.1071	0.1071
95% confidence interval	-0.6673 to 0.01434	-0.8305 to -0.1489
R squared (partial eta squared)	0.756	0.8746
Figure 7F
Homogenate normalized to total protein Ratio (KO/WT)
	PSD-95	GluN2B	GluA2	PP1a	PP1g1
Theoretical mean	1	1	1	1	1
Actual mean	1.607	1.261	1.233	0.7374	0.9671
Number of values	4	4	4	4	4
One sample t test
t, df	t=8.196, df=3	t=0.7901, df=3	t=0.5487, df=3	t=2.413, df=3	t=0.07626, df=3
P value (two tailed)	0.0038	0.4871	0.6214	0.0947	0.944
P value summary	**	ns	ns	ns	ns
Significant (alpha=0.05)?	Yes	No	No	No	No
How big is the discrepancy?
Discrepancy	0.6067	0.2613	0.2325	-0.2626	-0.03294
SD of discrepancy	0.148	0.6613	0.8476	0.2176	0.8639
SEM of discrepancy	0.07402	0.3307	0.4238	0.1088	0.4319
95% confidence interval	0.3711 to 0.8422	-0.7911 to 1.314	-1.116 to 1.581	-0.6089 to 0.08368	-1.408 to 1.342
R squared (partial eta squared)	0.9572	0.1723	0.09121	0.66	0.001935
Figure 7G
Synaptoneurosome normalized to total protein Ratio (KO/WT)
	PSD-95	GluN2B	GluA2	PP1a	PP1g1
Theoretical mean	1	1	1	1	1
Actual mean	1.135	1.249	2.561	0.6141	0.353
Number of values	4	4	4	4	4
One sample t test
t, df	t=0.3117, df=3	t=1.099, df=3	t=1.299, df=3	t=1.861, df=3	t=5.057, df=3
P value (two tailed)	0.7756	0.352	0.2847	0.1596	0.0149
P value summary	ns	ns	ns	ns	*
Significant (alpha=0.05)?	No	No	No	No	Yes
How big is the discrepancy?
Discrepancy	0.1346	0.2495	1.561	-0.3859	-0.647
SD of discrepancy	0.8634	0.4539	2.402	0.4146	0.2559
SEM of discrepancy	0.4317	0.227	1.201	0.2073	0.128
95% confidence interval	-1.239 to 1.508	-0.4728 to 0.9718	-2.262 to 5.383	-1.046 to 0.2739	-1.054 to -0.2398
R squared (partial eta squared)	0.03138	0.2871	0.3601	0.5359	0.895
Figure 7H
PSD normalized to total protein Ratio (KO/WT)
	PSD-95	GluN2B	GluA2	PP1a	PP1g1
Theoretical mean	1	1	1	1	1
Actual mean	1.289	1.384	2.231	0.6205	0.3382
Number of values	4	4	4	4	4
One sample t test
t, df	t=0.5676, df=3	t=1.564, df=3	t=1.431, df=3	t=2.710, df=3	t=3.661, df=3
P value (two tailed)	0.61	0.2158	0.2478	0.0732	0.0352
P value summary	ns	ns	ns	ns	*
Significant (alpha=0.05)?	No	No	No	No	Yes
How big is the discrepancy?
Discrepancy	0.2894	0.3844	1.231	-0.3795	-0.6618
SD of discrepancy	1.02	0.4916	1.721	0.2801	0.3615
SEM of discrepancy	0.5098	0.2458	0.8604	0.14	0.1808
95% confidence interval	-1.333 to 1.912	-0.3978 to 1.167	-1.507 to 3.970	-0.8251 to 0.06614	-1.237 to -0.08653
R squared (partial eta squared)	0.09697	0.4491	0.4057	0.71	0.8171
